# Emergent Collective Behavior Evolves More Rapidly Than Individual Behavior Among Ant Species

**DOI:** 10.1101/2024.03.26.586722

**Authors:** Grant Navid Doering, Matthew M. Prebus, Sachin Suresh, Jordan N. Greer, Reilly Bowden, Timothy A. Linksvayer

## Abstract

Emergence is a fundamental concept in biology and other disciplines, but whether emergent phenotypes evolve similarly to non-emergent phenotypes is unclear. The hypothesized process of *emergent evolution* posits that evolutionary change in collective behavior is irreducible to evolutionary change in the intrinsic behaviors of isolated individuals. As a result, collective behavior might evolve more rapidly and diversify more between populations compared to individual behavior. To test if collective behavior evolves emergently, we conducted a large comparative study using 22 ant species and gathered over 1,500 behavioral rhythm time series from hundreds of colonies and isolated individuals, totaling over 1.5 years of behavioral data. We show that analogous traits measured at individual and collective levels exhibit distinct evolutionary patterns. The estimated rates of phenotypic evolution for the rhythmicity of activity in ant colonies were faster than the evolutionary rates of the same behavior measured in isolated individual ants, and total variation across species in collective behavior was higher than variation in individual behavior. We hypothesize that more rapid evolution and higher variation is a general feature of emergent phenotypes relative to lower-level phenotypes across complex biological systems.
