## Supplementary Table 3 for "Emergent Collective Behavior Evolves More Rapidly Than Individual Behavior Among Ant Species"

Individual	Mean_moving_velocity	Date	Colony	Species	Origin
10_2_1	3.097045901	10/2/2022	HML1	Leptothorax_az02	Huachuca_Mountains_AZ
10_2_10	2.206771218	10/2/2022	GLT25	Temnothorax_curvispinosus	Griffy_Lake_Nature_Preserve_Bloomington_IN
10_2_11	4.528496166	10/2/2022	GLT25	Temnothorax_curvispinosus	Griffy_Lake_Nature_Preserve_Bloomington_IN
10_2_12	2.884667651	10/2/2022	HML8	Leptothorax_az02	Huachuca_Mountains_AZ
10_2_13	4.307401881	10/2/2022	HML8	Leptothorax_az02	Huachuca_Mountains_AZ
10_2_14	3.475418875	10/2/2022	HML8	Leptothorax_az02	Huachuca_Mountains_AZ
10_2_15	3.37749509	10/2/2022	PWT1	Temnothorax_curvispinosus	Potawatomi_Woods_Cook_County_IL
10_2_16	2.366757955	10/2/2022	PWT1	Temnothorax_curvispinosus	Potawatomi_Woods_Cook_County_IL
10_2_17	2.46621273	10/2/2022	PWT1	Temnothorax_curvispinosus	Potawatomi_Woods_Cook_County_IL
10_2_18	2.49843956	10/2/2022	PWT1	Temnothorax_curvispinosus	Potawatomi_Woods_Cook_County_IL
10_2_19	2.007804797	10/2/2022	PWT1	Temnothorax_curvispinosus	Potawatomi_Woods_Cook_County_IL
10_2_2	2.386846876	10/2/2022	GLT25	Temnothorax_curvispinosus	Griffy_Lake_Nature_Preserve_Bloomington_IN
10_2_20	0.643974213	10/2/2022	JR4T8	Temnothorax_andrei	UC_James_San_Jacinto_Mountain_Reserve_Riverside_County_CA
10_2_21	0.705809557	10/2/2022	JR4T8	Temnothorax_andrei	UC_James_San_Jacinto_Mountain_Reserve_Riverside_County_CA
10_2_22	4.265740146	10/2/2022	JR4T8	Temnothorax_andrei	UC_James_San_Jacinto_Mountain_Reserve_Riverside_County_CA
10_2_23	3.353185404	10/2/2022	PA2249	Temnothorax_ambiguus	Penninsula_State_Park_Door_County_WI
10_2_24	1.843191046	10/2/2022	PA2249	Temnothorax_ambiguus	Penninsula_State_Park_Door_County_WI
10_2_25	2.594209865	10/2/2022	PA2249	Temnothorax_ambiguus	Penninsula_State_Park_Door_County_WI
10_2_26	3.980012519	10/2/2022	PA2229	Temnothorax_ambiguus	Penninsula_State_Park_Door_County_WI
10_2_27	4.113085699	10/2/2022	PA2229	Temnothorax_ambiguus	Penninsula_State_Park_Door_County_WI
10_2_28	3.155449414	10/2/2022	PA2229	Temnothorax_ambiguus	Penninsula_State_Park_Door_County_WI
10_2_29	3.368683486	10/2/2022	PA2229	Temnothorax_ambiguus	Penninsula_State_Park_Door_County_WI
10_2_3	3.949671656	10/2/2022	GLT25	Temnothorax_curvispinosus	Griffy_Lake_Nature_Preserve_Bloomington_IN
10_2_30	3.51169908	10/2/2022	PA2229	Temnothorax_ambiguus	Penninsula_State_Park_Door_County_WI
10_2_31	4.089471526	10/2/2022	PA2229	Temnothorax_ambiguus	Penninsula_State_Park_Door_County_WI
10_2_32	6.322781374	10/2/2022	PA2229	Temnothorax_ambiguus	Penninsula_State_Park_Door_County_WI
10_2_33	3.351597991	10/2/2022	PA2229	Temnothorax_ambiguus	Penninsula_State_Park_Door_County_WI
10_2_34	2.781315655	10/2/2022	LAT8	Temnothorax_nitens	San_Gabriel_Mountains_CA
10_2_35	3.097437803	10/2/2022	BFLT4	Temnothorax_obturator	Brackenridge_Field_Laboratory_Austin_TX
10_2_36	4.792687288	10/2/2022	BFLT4	Temnothorax_obturator	Brackenridge_Field_Laboratory_Austin_TX
10_2_37	2.529189554	10/2/2022	LAT14	Temnothorax_andrei	San_Gabriel_Mountains_CA
10_2_38	1.005919184	10/2/2022	LAT14	Temnothorax_andrei	San_Gabriel_Mountains_CA
10_2_39	1.660348421	10/2/2022	LAT14	Temnothorax_andrei	San_Gabriel_Mountains_CA
10_2_4	2.778329354	10/2/2022	GLT25	Temnothorax_curvispinosus	Griffy_Lake_Nature_Preserve_Bloomington_IN
10_2_40	2.916481837	10/2/2022	LAT14	Temnothorax_andrei	San_Gabriel_Mountains_CA
10_2_41	1.570169222	10/2/2022	LAT14	Temnothorax_andrei	San_Gabriel_Mountains_CA
10_2_42	1.926763398	10/2/2022	LAT9	Temnothorax_andrei	San_Gabriel_Mountains_CA
10_2_43	2.82889184	10/2/2022	LAT9	Temnothorax_andrei	San_Gabriel_Mountains_CA
10_2_44	2.762795147	10/2/2022	LAT9	Temnothorax_andrei	San_Gabriel_Mountains_CA
10_2_45	1.13024265	10/2/2022	PA221	Temnothorax_ambiguus	Penninsula_State_Park_Door_County_WI
10_2_46	10.66467985	10/2/2022	PWTa8	Tapinoma_sessile	Potawatomi_Woods_Cook_County_IL
10_2_47	2.47500551	10/2/2022	NPM522	Myrmica_punctiventris	Newport_State_Park_Door_County_WI
10_2_48	3.655132139	10/2/2022	NPM522	Myrmica_punctiventris	Newport_State_Park_Door_County_WI
10_2_5	3.779980024	10/2/2022	GLT25	Temnothorax_curvispinosus	Griffy_Lake_Nature_Preserve_Bloomington_IN
10_2_6	2.520476961	10/2/2022	GLT25	Temnothorax_curvispinosus	Griffy_Lake_Nature_Preserve_Bloomington_IN
10_2_7	3.14276192	10/2/2022	GLT25	Temnothorax_curvispinosus	Griffy_Lake_Nature_Preserve_Bloomington_IN
10_2_8	3.084449175	10/2/2022	GLT25	Temnothorax_curvispinosus	Griffy_Lake_Nature_Preserve_Bloomington_IN
10_2_9	3.536285092	10/2/2022	GLT25	Temnothorax_curvispinosus	Griffy_Lake_Nature_Preserve_Bloomington_IN
10_3_1	4.309938699	10/3/2022	NPM522	Myrmica_punctiventris	Newport_State_Park_Door_County_WI
10_3_10	5.603761936	10/3/2022	PWTa6	Tapinoma_sessile	Potawatomi_Woods_Cook_County_IL
10_3_11	2.939680638	10/3/2022	PPL14	Leptothorax_crassipilis	Pinal_Mountains_AZ
10_3_12	1.705132278	10/3/2022	PPL14	Leptothorax_crassipilis	Pinal_Mountains_AZ
10_3_13	3.472701141	10/3/2022	PPL14	Leptothorax_crassipilis	Pinal_Mountains_AZ
10_3_14	2.712871821	10/3/2022	PPL14	Leptothorax_crassipilis	Pinal_Mountains_AZ
10_3_15	0	10/3/2022	PPL14	Leptothorax_crassipilis	Pinal_Mountains_AZ
10_3_16	2.589745856	10/3/2022	PPL14	Leptothorax_crassipilis	Pinal_Mountains_AZ
10_3_17	3.461967297	10/3/2022	PPL14	Leptothorax_crassipilis	Pinal_Mountains_AZ
10_3_18	2.878616529	10/3/2022	NPM322	Myrmica_punctiventris	Newport_State_Park_Door_County_WI
10_3_19	2.314335094	10/3/2022	NPM122	Myrmica_punctiventris	Newport_State_Park_Door_County_WI
10_3_2	3.855636369	10/3/2022	NPM522	Myrmica_punctiventris	Newport_State_Park_Door_County_WI
10_3_20	1.886331301	10/3/2022	NPM122	Myrmica_punctiventris	Newport_State_Park_Door_County_WI
10_3_21	4.037679671	10/3/2022	NPM122	Myrmica_punctiventris	Newport_State_Park_Door_County_WI
10_3_22	1.733072936	10/3/2022	NPM122	Myrmica_punctiventris	Newport_State_Park_Door_County_WI
10_3_23	5.675950839	10/3/2022	NPM122	Myrmica_punctiventris	Newport_State_Park_Door_County_WI
10_3_24	6.455606	10/3/2022	NPM122	Myrmica_punctiventris	Newport_State_Park_Door_County_WI
10_3_25	9.369160888	10/3/2022	PWTa6	Tapinoma_sessile	Potawatomi_Woods_Cook_County_IL
10_3_26	9.508007554	10/3/2022	SHTa2	Tapinoma_sessile	Potawatomi_Woods_Cook_County_IL
10_3_27	5.678658935	10/3/2022	SHTa2	Tapinoma_sessile	Potawatomi_Woods_Cook_County_IL
10_3_28	7.158452248	10/3/2022	SHTa2	Tapinoma_sessile	Potawatomi_Woods_Cook_County_IL
10_3_29	6.346050543	10/3/2022	SHTa2	Tapinoma_sessile	Potawatomi_Woods_Cook_County_IL
10_3_3	5.943332956	10/3/2022	NPM522	Myrmica_punctiventris	Newport_State_Park_Door_County_WI
10_3_30	2.906898503	10/3/2022	GLT17	Temnothorax_curvispinosus	Griffy_Lake_Nature_Preserve_Bloomington_IN
10_3_31	2.746975237	10/3/2022	GLT17	Temnothorax_curvispinosus	Griffy_Lake_Nature_Preserve_Bloomington_IN
10_3_32	2.430387489	10/3/2022	GLT17	Temnothorax_curvispinosus	Griffy_Lake_Nature_Preserve_Bloomington_IN
10_3_33	4.169485201	10/3/2022	GLT17	Temnothorax_curvispinosus	Griffy_Lake_Nature_Preserve_Bloomington_IN
10_3_34	3.351403902	10/3/2022	GLT17	Temnothorax_curvispinosus	Griffy_Lake_Nature_Preserve_Bloomington_IN
10_3_35	1.923575303	10/3/2022	GLT17	Temnothorax_curvispinosus	Griffy_Lake_Nature_Preserve_Bloomington_IN
10_3_36	1.393080011	10/3/2022	LAT8	Temnothorax_nitens	San_Gabriel_Mountains_CA
10_3_37	4.40695965	10/3/2022	LAT8	Temnothorax_nitens	San_Gabriel_Mountains_CA
10_3_38	3.862920325	10/3/2022	LAT12	Temnothorax_nitens	San_Gabriel_Mountains_CA
10_3_39	7.212147482	10/3/2022	LAT12	Temnothorax_nitens	San_Gabriel_Mountains_CA
10_3_4	3.921543017	10/3/2022	PA2247	Temnothorax_ambiguus	Penninsula_State_Park_Door_County_WI
10_3_40	6.671610117	10/3/2022	CASL1	Leptothorax_crassipilis-nr-a	Ruidoso_NM
10_3_41	2.757378857	10/3/2022	PA2237	Temnothorax_ambiguus	Penninsula_State_Park_Door_County_WI
10_3_42	1.535490103	10/3/2022	PA2237	Temnothorax_ambiguus	Penninsula_State_Park_Door_County_WI
10_3_43	2.948258626	10/3/2022	PA2237	Temnothorax_ambiguus	Penninsula_State_Park_Door_County_WI
10_3_44	3.794402618	10/3/2022	PA2237	Temnothorax_ambiguus	Penninsula_State_Park_Door_County_WI
10_3_45	4.763880726	10/3/2022	PA2237	Temnothorax_ambiguus	Penninsula_State_Park_Door_County_WI
10_3_46	3.420965075	10/3/2022	PA2243	Temnothorax_ambiguus	Penninsula_State_Park_Door_County_WI
10_3_47	5.024551976	10/3/2022	PA2243	Temnothorax_ambiguus	Penninsula_State_Park_Door_County_WI
10_3_48	3.445125478	10/3/2022	PA2243	Temnothorax_ambiguus	Penninsula_State_Park_Door_County_WI
10_3_5	4.141185975	10/3/2022	PA2247	Temnothorax_ambiguus	Penninsula_State_Park_Door_County_WI
10_3_6	3.359621211	10/3/2022	PA2247	Temnothorax_ambiguus	Penninsula_State_Park_Door_County_WI
10_3_7	6.214148556	10/3/2022	BFLT1	Temnothorax_obturator	Brackenridge_Field_Laboratory_Austin_TX
10_3_8	3.664846938	10/3/2022	HML1	Leptothorax_az02	Huachuca_Mountains_AZ
10_3_9	2.311712791	10/3/2022	PWT2	Temnothorax_curvispinosus	Potawatomi_Woods_Cook_County_IL
6_20_1	7.614270826	6/20/2022	BFLT6	Temnothorax_subditivus	Brackenridge_Field_Laboratory_Austin_TX
6_20_10	5.589193932	6/20/2022	PPL3	Leptothorax_crassipilis	Pinal_Mountains_AZ
6_20_11	4.820609886	6/20/2022	PPL2	Leptothorax_crassipilis	Pinal_Mountains_AZ
6_20_12	5.392623915	6/20/2022	PPL2	Leptothorax_crassipilis	Pinal_Mountains_AZ
6_20_13	4.851744204	6/20/2022	PPL2	Leptothorax_crassipilis	Pinal_Mountains_AZ
6_20_14	2.587628542	6/20/2022	PPL2	Leptothorax_crassipilis	Pinal_Mountains_AZ
6_20_15	2.524846495	6/20/2022	PPL2	Leptothorax_crassipilis	Pinal_Mountains_AZ
6_20_16	3.780426471	6/20/2022	HMTr7	Temnothorax_rugatulus	Huachuca_Mountains_AZ
6_20_17	3.736240243	6/20/2022	HMTr7	Temnothorax_rugatulus	Huachuca_Mountains_AZ
6_20_18	3.064167221	6/20/2022	HMTr7	Temnothorax_rugatulus	Huachuca_Mountains_AZ
6_20_19	4.68425809	6/20/2022	HMTr2	Temnothorax_rugatulus	Huachuca_Mountains_AZ
6_20_2	3.46646508	6/20/2022	BFLT6	Temnothorax_subditivus	Brackenridge_Field_Laboratory_Austin_TX
6_20_20	4.091413236	6/20/2022	HMTr2	Temnothorax_rugatulus	Huachuca_Mountains_AZ
6_20_21	4.440449019	6/20/2022	HMTr2	Temnothorax_rugatulus	Huachuca_Mountains_AZ
6_20_22	3.744474556	6/20/2022	HM1T7	Temnothorax_adustus	Huachuca_Mountains_AZ
6_20_23	5.635845647	6/20/2022	HM1T7	Temnothorax_adustus	Huachuca_Mountains_AZ
6_20_24	8.34327625	6/20/2022	HM1T7	Temnothorax_adustus	Huachuca_Mountains_AZ
6_20_25	1.881930039	6/20/2022	BCGT1	Temnothorax_subditivus	Barton_Creek_Greenbelt_Austin_TX
6_20_26	1.510936023	6/20/2022	BCGT1	Temnothorax_subditivus	Barton_Creek_Greenbelt_Austin_TX
6_20_27	5.03611575	6/20/2022	BCGT1	Temnothorax_subditivus	Barton_Creek_Greenbelt_Austin_TX
6_20_28	2.914915044	6/20/2022	BCGT1	Temnothorax_subditivus	Barton_Creek_Greenbelt_Austin_TX
6_20_29	3.533282843	6/20/2022	BCGT1	Temnothorax_subditivus	Barton_Creek_Greenbelt_Austin_TX
6_20_3	2.112499481	6/20/2022	BFLT6	Temnothorax_subditivus	Brackenridge_Field_Laboratory_Austin_TX
6_20_30	5.824907064	6/20/2022	BCGT1	Temnothorax_subditivus	Barton_Creek_Greenbelt_Austin_TX
6_20_31	2.954053948	6/20/2022	PPT11	Temnothorax_rugatulus	Pinal_Mountains_AZ
6_20_32	2.654351281	6/20/2022	PPT11	Temnothorax_rugatulus	Pinal_Mountains_AZ
6_20_33	2.680728306	6/20/2022	PPT11	Temnothorax_rugatulus	Pinal_Mountains_AZ
6_20_34	3.960118796	6/20/2022	HM1T5	Temnothorax_adustus	Huachuca_Mountains_AZ
6_20_35	4.933368367	6/20/2022	HM1T5	Temnothorax_adustus	Huachuca_Mountains_AZ
6_20_36	4.048369508	6/20/2022	HM1T5	Temnothorax_adustus	Huachuca_Mountains_AZ
6_20_37	4.206483759	6/20/2022	HM1T10	Temnothorax_adustus	Huachuca_Mountains_AZ
6_20_38	3.405639685	6/20/2022	HM1T10	Temnothorax_adustus	Huachuca_Mountains_AZ
6_20_39	7.387514101	6/20/2022	HM1T10	Temnothorax_adustus	Huachuca_Mountains_AZ
6_20_4	3.278002538	6/20/2022	BFLT6	Temnothorax_subditivus	Brackenridge_Field_Laboratory_Austin_TX
6_20_40	3.203526927	6/20/2022	HM1T10	Temnothorax_adustus	Huachuca_Mountains_AZ
6_20_41	2.76632479	6/20/2022	HM1T10	Temnothorax_adustus	Huachuca_Mountains_AZ
6_20_42	5.006521625	6/20/2022	HM1T10	Temnothorax_adustus	Huachuca_Mountains_AZ
6_20_43	3.457984154	6/20/2022	PPT9	Temnothorax_rugatulus	Pinal_Mountains_AZ
6_20_44	2.607843771	6/20/2022	PPT9	Temnothorax_rugatulus	Pinal_Mountains_AZ
6_20_45	3.395611368	6/20/2022	PPT9	Temnothorax_rugatulus	Pinal_Mountains_AZ
6_20_46	1.713071954	6/20/2022	PPL4	Leptothorax_crassipilis	Pinal_Mountains_AZ
6_20_47	2.892269062	6/20/2022	PPL4	Leptothorax_crassipilis	Pinal_Mountains_AZ
6_20_48	4.007371196	6/20/2022	PPL4	Leptothorax_crassipilis	Pinal_Mountains_AZ
6_20_5	4.607243052	6/20/2022	BFLT6	Temnothorax_subditivus	Brackenridge_Field_Laboratory_Austin_TX
6_20_6	3.49540237	6/20/2022	BFLT6	Temnothorax_subditivus	Brackenridge_Field_Laboratory_Austin_TX
6_20_7	2.344898908	6/20/2022	PPL3	Leptothorax_crassipilis	Pinal_Mountains_AZ
6_20_8	2.775619619	6/20/2022	PPL3	Leptothorax_crassipilis	Pinal_Mountains_AZ
6_20_9	3.947600779	6/20/2022	PPL3	Leptothorax_crassipilis	Pinal_Mountains_AZ
6_21_1	2.058074988	6/21/2022	PPL17	Leptothorax_crassipilis	Pinal_Mountains_AZ
6_21_10	2.60064926	6/21/2022	PPT10	Temnothorax_rugatulus	Pinal_Mountains_AZ
6_21_11	2.835407215	6/21/2022	PPT10	Temnothorax_rugatulus	Pinal_Mountains_AZ
6_21_12	3.147423277	6/21/2022	HM1T10	Temnothorax_adustus	Huachuca_Mountains_AZ
6_21_13	1.919244258	6/21/2022	HM1T10	Temnothorax_adustus	Huachuca_Mountains_AZ
6_21_14	2.70054955	6/21/2022	HM1T10	Temnothorax_adustus	Huachuca_Mountains_AZ
6_21_15	2.957135916	6/21/2022	HM1T10	Temnothorax_adustus	Huachuca_Mountains_AZ
6_21_16	3.526157057	6/21/2022	HM1T10	Temnothorax_adustus	Huachuca_Mountains_AZ
6_21_17	2.226860521	6/21/2022	HM1T10	Temnothorax_adustus	Huachuca_Mountains_AZ
6_21_18	4.207238342	6/21/2022	WRT5	Temnothorax_rugatulus	Rimrock_WA
6_21_19	3.241052517	6/21/2022	WRT5	Temnothorax_rugatulus	Rimrock_WA
6_21_2	0	6/21/2022	PPL17	Leptothorax_crassipilis	Pinal_Mountains_AZ
6_21_20	3.567183148	6/21/2022	WRT5	Temnothorax_rugatulus	Rimrock_WA
6_21_21	4.014323527	6/21/2022	WRT5	Temnothorax_rugatulus	Rimrock_WA
6_21_22	3.473192933	6/21/2022	WRT5	Temnothorax_rugatulus	Rimrock_WA
6_21_23	6.620295695	6/21/2022	PPL5	Leptothorax_crassipilis	Pinal_Mountains_AZ
6_21_24	2.140695713	6/21/2022	PPL5	Leptothorax_crassipilis	Pinal_Mountains_AZ
6_21_25	3.770205668	6/21/2022	PPL5	Leptothorax_crassipilis	Pinal_Mountains_AZ
6_21_26	1.369747548	6/21/2022	BCGT1	Temnothorax_subditivus	Barton_Creek_Greenbelt_Austin_TX
6_21_27	3.063188514	6/21/2022	BCGT1	Temnothorax_subditivus	Barton_Creek_Greenbelt_Austin_TX
6_21_28	4.771950858	6/21/2022	BCGT1	Temnothorax_subditivus	Barton_Creek_Greenbelt_Austin_TX
6_21_29	8.725574961	6/21/2022	BCGT1	Temnothorax_subditivus	Barton_Creek_Greenbelt_Austin_TX
6_21_3	3.943139322	6/21/2022	PPL17	Leptothorax_crassipilis	Pinal_Mountains_AZ
6_21_30	1.769364996	6/21/2022	BCGT1	Temnothorax_subditivus	Barton_Creek_Greenbelt_Austin_TX
6_21_31	2.830020883	6/21/2022	BCGT1	Temnothorax_subditivus	Barton_Creek_Greenbelt_Austin_TX
6_21_32	2.864352954	6/21/2022	BCGT1	Temnothorax_subditivus	Barton_Creek_Greenbelt_Austin_TX
6_21_33	3.896836188	6/21/2022	BCGT1	Temnothorax_subditivus	Barton_Creek_Greenbelt_Austin_TX
6_21_34	6.587067325	6/21/2022	BCGT1	Temnothorax_subditivus	Barton_Creek_Greenbelt_Austin_TX
6_21_35	1.872221302	6/21/2022	BCGT1	Temnothorax_subditivus	Barton_Creek_Greenbelt_Austin_TX
6_21_36	6.407663201	6/21/2022	HM1T9	Temnothorax_adustus	Huachuca_Mountains_AZ
6_21_37	1.319261929	6/21/2022	HM1T9	Temnothorax_adustus	Huachuca_Mountains_AZ
6_21_38	2.950576446	6/21/2022	HM1T9	Temnothorax_adustus	Huachuca_Mountains_AZ
6_21_39	3.440757323	6/21/2022	BFLT6	Temnothorax_subditivus	Brackenridge_Field_Laboratory_Austin_TX
6_21_4	4.150357176	6/21/2022	PPL17	Leptothorax_crassipilis	Pinal_Mountains_AZ
6_21_40	3.684567426	6/21/2022	BFLT6	Temnothorax_subditivus	Brackenridge_Field_Laboratory_Austin_TX
6_21_41	2.741165679	6/21/2022	BFLT6	Temnothorax_subditivus	Brackenridge_Field_Laboratory_Austin_TX
6_21_42	0	6/21/2022	BFLT6	Temnothorax_subditivus	Brackenridge_Field_Laboratory_Austin_TX
6_21_43	3.260820939	6/21/2022	BFLT6	Temnothorax_subditivus	Brackenridge_Field_Laboratory_Austin_TX
6_21_44	4.474999443	6/21/2022	BFLT6	Temnothorax_subditivus	Brackenridge_Field_Laboratory_Austin_TX
6_21_45	8.221450393	6/21/2022	BFLT6	Temnothorax_subditivus	Brackenridge_Field_Laboratory_Austin_TX
6_21_46	3.316569379	6/21/2022	BFLT6	Temnothorax_subditivus	Brackenridge_Field_Laboratory_Austin_TX
6_21_47	4.593276908	6/21/2022	BFLT6	Temnothorax_subditivus	Brackenridge_Field_Laboratory_Austin_TX
6_21_48	8.742445844	6/21/2022	BFLT6	Temnothorax_subditivus	Brackenridge_Field_Laboratory_Austin_TX
6_21_5	4.726063968	6/21/2022	PPL17	Leptothorax_crassipilis	Pinal_Mountains_AZ
6_21_6	3.335958711	6/21/2022	PPL17	Leptothorax_crassipilis	Pinal_Mountains_AZ
6_21_7	1.718791589	6/21/2022	PPT10	Temnothorax_rugatulus	Pinal_Mountains_AZ
6_21_8	1.720091685	6/21/2022	PPT10	Temnothorax_rugatulus	Pinal_Mountains_AZ
6_21_9	4.641290594	6/21/2022	PPT10	Temnothorax_rugatulus	Pinal_Mountains_AZ
7_17_1	1.212518535	7/17/2022	PFT1	Temnothorax_rudis	Pack_Experimental_Forest_Pierce_County_WA
7_17_10	2.368633507	7/17/2022	PFT1	Temnothorax_rudis	Pack_Experimental_Forest_Pierce_County_WA
7_17_11	7.487825759	7/17/2022	SHL6	Leptothorax_calderoni	UC_Sagehen_Reserve_Nevada_County_CA
7_17_12	3.101859839	7/17/2022	SHL6	Leptothorax_calderoni	UC_Sagehen_Reserve_Nevada_County_CA
7_17_13	4.95676831	7/17/2022	SHL6	Leptothorax_calderoni	UC_Sagehen_Reserve_Nevada_County_CA
7_17_14	6.010790905	7/17/2022	SHL6	Leptothorax_calderoni	UC_Sagehen_Reserve_Nevada_County_CA
7_17_15	6.235705871	7/17/2022	SHL6	Leptothorax_calderoni	UC_Sagehen_Reserve_Nevada_County_CA
7_17_16	2.766452949	7/17/2022	EGT16	Temnothorax_rudis	Emigrant_Gap_CA
7_17_17	1.340882584	7/17/2022	EGT16	Temnothorax_rudis	Emigrant_Gap_CA
7_17_18	2.248112918	7/17/2022	EGT13	Temnothorax_rudis	Emigrant_Gap_CA
7_17_19	2.892771535	7/17/2022	EGT13	Temnothorax_rudis	Emigrant_Gap_CA
7_17_2	1.478713786	7/17/2022	PFT1	Temnothorax_rudis	Pack_Experimental_Forest_Pierce_County_WA
7_17_20	4.720115268	7/17/2022	SHL2	Leptothorax_athabasca	UC_Sagehen_Reserve_Nevada_County_CA
7_17_21	6.751253182	7/17/2022	SHL2	Leptothorax_athabasca	UC_Sagehen_Reserve_Nevada_County_CA
7_17_22	3.188089431	7/17/2022	EGT6	Temnothorax_rudis	Emigrant_Gap_CA
7_17_23	2.745754736	7/17/2022	EGT6	Temnothorax_rudis	Emigrant_Gap_CA
7_17_24	3.512744769	7/17/2022	EGT6	Temnothorax_rudis	Emigrant_Gap_CA
7_17_25	4.363756227	7/17/2022	EGT6	Temnothorax_rudis	Emigrant_Gap_CA
7_17_26	3.837988063	7/17/2022	EGT6	Temnothorax_rudis	Emigrant_Gap_CA
7_17_27	3.312338585	7/17/2022	SHL5	Leptothorax_athabasca	UC_Sagehen_Reserve_Nevada_County_CA
7_17_28	4.900391582	7/17/2022	SHL5	Leptothorax_athabasca	UC_Sagehen_Reserve_Nevada_County_CA
7_17_29	3.055855715	7/17/2022	SHL5	Leptothorax_athabasca	UC_Sagehen_Reserve_Nevada_County_CA
7_17_3	1.334909343	7/17/2022	PFT1	Temnothorax_rudis	Pack_Experimental_Forest_Pierce_County_WA
7_17_30	6.890901682	7/17/2022	SHL5	Leptothorax_athabasca	UC_Sagehen_Reserve_Nevada_County_CA
7_17_31	7.553666863	7/17/2022	SHL5	Leptothorax_athabasca	UC_Sagehen_Reserve_Nevada_County_CA
7_17_33	3.721840496	7/17/2022	SHL5	Leptothorax_athabasca	UC_Sagehen_Reserve_Nevada_County_CA
7_17_34	3.174289859	7/17/2022	SHL5	Leptothorax_athabasca	UC_Sagehen_Reserve_Nevada_County_CA
7_17_35	4.02760498	7/17/2022	SHL5	Leptothorax_athabasca	UC_Sagehen_Reserve_Nevada_County_CA
7_17_36	4.852484589	7/17/2022	SHL5	Leptothorax_athabasca	UC_Sagehen_Reserve_Nevada_County_CA
7_17_37	4.579771519	7/17/2022	SHL4	Leptothorax_calderoni	UC_Sagehen_Reserve_Nevada_County_CA
7_17_38	4.593178637	7/17/2022	SHL4	Leptothorax_calderoni	UC_Sagehen_Reserve_Nevada_County_CA
7_17_39	2.048556401	7/17/2022	SHL4	Leptothorax_calderoni	UC_Sagehen_Reserve_Nevada_County_CA
7_17_4	1.268143031	7/17/2022	PFT1	Temnothorax_rudis	Pack_Experimental_Forest_Pierce_County_WA
7_17_40	2.853936301	7/17/2022	SHL4	Leptothorax_calderoni	UC_Sagehen_Reserve_Nevada_County_CA
7_17_41	5.912492036	7/17/2022	SHL4	Leptothorax_calderoni	UC_Sagehen_Reserve_Nevada_County_CA
7_17_42	4.128734684	7/17/2022	SHL4	Leptothorax_calderoni	UC_Sagehen_Reserve_Nevada_County_CA
7_17_43	3.312423376	7/17/2022	SHL4	Leptothorax_calderoni	UC_Sagehen_Reserve_Nevada_County_CA
7_17_44	4.409157048	7/17/2022	SHL4	Leptothorax_calderoni	UC_Sagehen_Reserve_Nevada_County_CA
7_17_45	4.082731997	7/17/2022	SHL4	Leptothorax_calderoni	UC_Sagehen_Reserve_Nevada_County_CA
7_17_46	4.008878287	7/17/2022	SHL4	Leptothorax_calderoni	UC_Sagehen_Reserve_Nevada_County_CA
7_17_47	3.909247998	7/17/2022	SHL4	Leptothorax_calderoni	UC_Sagehen_Reserve_Nevada_County_CA
7_17_48	5.047961579	7/17/2022	SHL4	Leptothorax_calderoni	UC_Sagehen_Reserve_Nevada_County_CA
7_17_5	1.786156006	7/17/2022	PFT1	Temnothorax_rudis	Pack_Experimental_Forest_Pierce_County_WA
7_17_6	2.120249434	7/17/2022	PFT1	Temnothorax_rudis	Pack_Experimental_Forest_Pierce_County_WA
7_17_7	0.882150654	7/17/2022	PFT1	Temnothorax_rudis	Pack_Experimental_Forest_Pierce_County_WA
7_17_8	1.726578187	7/17/2022	PFT1	Temnothorax_rudis	Pack_Experimental_Forest_Pierce_County_WA
7_17_9	2.749151261	7/17/2022	PFT1	Temnothorax_rudis	Pack_Experimental_Forest_Pierce_County_WA
7_18_1	3.573396907	7/18/2022	SHL4	Leptothorax_calderoni	UC_Sagehen_Reserve_Nevada_County_CA
7_18_10	6.943610707	7/18/2022	SHL4	Leptothorax_calderoni	UC_Sagehen_Reserve_Nevada_County_CA
7_18_11	2.905233453	7/18/2022	EGT2	Temnothorax_rudis	Emigrant_Gap_CA
7_18_12	3.213372149	7/18/2022	EGT2	Temnothorax_rudis	Emigrant_Gap_CA
7_18_13	2.551229099	7/18/2022	EGT2	Temnothorax_rudis	Emigrant_Gap_CA
7_18_14	1.965026955	7/18/2022	EGT2	Temnothorax_rudis	Emigrant_Gap_CA
7_18_15	3.007624079	7/18/2022	EGT2	Temnothorax_rudis	Emigrant_Gap_CA
7_18_16	3.335151103	7/18/2022	EGT2	Temnothorax_rudis	Emigrant_Gap_CA
7_18_17	6.091645215	7/18/2022	SHL5	Leptothorax_athabasca	UC_Sagehen_Reserve_Nevada_County_CA
7_18_18	3.405321589	7/18/2022	SHL5	Leptothorax_athabasca	UC_Sagehen_Reserve_Nevada_County_CA
7_18_19	0	7/18/2022	PFT1	Temnothorax_rudis	Pack_Experimental_Forest_Pierce_County_WA
7_18_2	3.583333674	7/18/2022	SHL4	Leptothorax_calderoni	UC_Sagehen_Reserve_Nevada_County_CA
7_18_20	2.455434748	7/18/2022	PFT1	Temnothorax_rudis	Pack_Experimental_Forest_Pierce_County_WA
7_18_21	1.998571469	7/18/2022	PFT1	Temnothorax_rudis	Pack_Experimental_Forest_Pierce_County_WA
7_18_22	2.053918102	7/18/2022	PFT1	Temnothorax_rudis	Pack_Experimental_Forest_Pierce_County_WA
7_18_23	2.66914594	7/18/2022	PFT1	Temnothorax_rudis	Pack_Experimental_Forest_Pierce_County_WA
7_18_24	0.571709252	7/18/2022	PFT1	Temnothorax_rudis	Pack_Experimental_Forest_Pierce_County_WA
7_18_25	4.752386345	7/18/2022	SHL1	Leptothorax_athabasca	UC_Sagehen_Reserve_Nevada_County_CA
7_18_26	3.60428015	7/18/2022	SHL1	Leptothorax_athabasca	UC_Sagehen_Reserve_Nevada_County_CA
7_18_27	5.672230554	7/18/2022	SHL1	Leptothorax_athabasca	UC_Sagehen_Reserve_Nevada_County_CA
7_18_28	5.440176447	7/18/2022	SHL1	Leptothorax_athabasca	UC_Sagehen_Reserve_Nevada_County_CA
7_18_29	8.078276793	7/18/2022	SHL1	Leptothorax_athabasca	UC_Sagehen_Reserve_Nevada_County_CA
7_18_3	4.343195024	7/18/2022	SHL4	Leptothorax_calderoni	UC_Sagehen_Reserve_Nevada_County_CA
7_18_30	8.387486601	7/18/2022	SHL6	Leptothorax_calderoni	UC_Sagehen_Reserve_Nevada_County_CA
7_18_31	6.663715963	7/18/2022	SHL6	Leptothorax_calderoni	UC_Sagehen_Reserve_Nevada_County_CA
7_18_32	6.649385239	7/18/2022	SHL6	Leptothorax_calderoni	UC_Sagehen_Reserve_Nevada_County_CA
7_18_33	5.326335499	7/18/2022	SHL6	Leptothorax_calderoni	UC_Sagehen_Reserve_Nevada_County_CA
7_18_34	6.61637408	7/18/2022	SHL6	Leptothorax_calderoni	UC_Sagehen_Reserve_Nevada_County_CA
7_18_35	3.858591963	7/18/2022	SHL6	Leptothorax_calderoni	UC_Sagehen_Reserve_Nevada_County_CA
7_18_36	5.836787091	7/18/2022	SHL6	Leptothorax_calderoni	UC_Sagehen_Reserve_Nevada_County_CA
7_18_37	3.885283589	7/18/2022	EGT15	Temnothorax_rudis	Emigrant_Gap_CA
7_18_38	3.545501307	7/18/2022	EGT15	Temnothorax_rudis	Emigrant_Gap_CA
7_18_39	4.552087719	7/18/2022	EGT15	Temnothorax_rudis	Emigrant_Gap_CA
7_18_4	5.236562085	7/18/2022	SHL4	Leptothorax_calderoni	UC_Sagehen_Reserve_Nevada_County_CA
7_18_40	4.000837796	7/18/2022	SHL9	Leptothorax_athabasca	UC_Sagehen_Reserve_Nevada_County_CA
7_18_41	3.48215905	7/18/2022	SHL9	Leptothorax_athabasca	UC_Sagehen_Reserve_Nevada_County_CA
7_18_42	4.10671542	7/18/2022	HML3	Leptothorax_az02	Huachuca_Mountains_AZ
7_18_43	3.5072323	7/18/2022	HML3	Leptothorax_az02	Huachuca_Mountains_AZ
7_18_44	2.827664926	7/18/2022	HML3	Leptothorax_az02	Huachuca_Mountains_AZ
7_18_45	4.533505956	7/18/2022	HML3	Leptothorax_az02	Huachuca_Mountains_AZ
7_18_46	3.227103296	7/18/2022	EGT13	Temnothorax_rudis	Emigrant_Gap_CA
7_18_47	6.880689058	7/18/2022	EGT13	Temnothorax_rudis	Emigrant_Gap_CA
7_18_48	6.17121195	7/18/2022	SHL5	Leptothorax_athabasca	UC_Sagehen_Reserve_Nevada_County_CA
7_18_5	3.636045662	7/18/2022	SHL4	Leptothorax_calderoni	UC_Sagehen_Reserve_Nevada_County_CA
7_18_6	4.787335229	7/18/2022	SHL4	Leptothorax_calderoni	UC_Sagehen_Reserve_Nevada_County_CA
7_18_7	3.220918664	7/18/2022	SHL4	Leptothorax_calderoni	UC_Sagehen_Reserve_Nevada_County_CA
7_18_8	2.667375412	7/18/2022	SHL4	Leptothorax_calderoni	UC_Sagehen_Reserve_Nevada_County_CA
7_18_9	3.827324587	7/18/2022	SHL4	Leptothorax_calderoni	UC_Sagehen_Reserve_Nevada_County_CA
8_1_1	3.273476934	8/1/2022	SHT1	Temnothorax_nitens	UC_Sagehen_Reserve_Nevada_County_CA
8_1_10	3.454807995	8/1/2022	SHT1	Temnothorax_nitens	UC_Sagehen_Reserve_Nevada_County_CA
8_1_11	3.881846073	8/1/2022	SHT6	Temnothorax_rugatulus	UC_Sagehen_Reserve_Nevada_County_CA
8_1_12	0.651250444	8/1/2022	SHT6	Temnothorax_rugatulus	UC_Sagehen_Reserve_Nevada_County_CA
8_1_13	1.962136608	8/1/2022	SHT6	Temnothorax_rugatulus	UC_Sagehen_Reserve_Nevada_County_CA
8_1_14	5.087118286	8/1/2022	SHT6	Temnothorax_rugatulus	UC_Sagehen_Reserve_Nevada_County_CA
8_1_15	4.233922154	8/1/2022	SHT6	Temnothorax_rugatulus	UC_Sagehen_Reserve_Nevada_County_CA
8_1_16	2.859152244	8/1/2022	WRT3	Temnothorax_nevadensis	Rimrock_WA
8_1_17	1.186138149	8/1/2022	WRT3	Temnothorax_nevadensis	Rimrock_WA
8_1_18	1.369070376	8/1/2022	WRT3	Temnothorax_nevadensis	Rimrock_WA
8_1_19	1.600259958	8/1/2022	WRT3	Temnothorax_nevadensis	Rimrock_WA
8_1_2	3.341687029	8/1/2022	SHT1	Temnothorax_nitens	UC_Sagehen_Reserve_Nevada_County_CA
8_1_20	1.965816562	8/1/2022	WRT3	Temnothorax_nevadensis	Rimrock_WA
8_1_21	1.55468438	8/1/2022	WRT3	Temnothorax_nevadensis	Rimrock_WA
8_1_22	1.358573943	8/1/2022	WRT3	Temnothorax_nevadensis	Rimrock_WA
8_1_23	3.154178472	8/1/2022	WRT3	Temnothorax_nevadensis	Rimrock_WA
8_1_24	1.484895413	8/1/2022	WRT3	Temnothorax_nevadensis	Rimrock_WA
8_1_25	3.213138852	8/1/2022	SHL8	Leptothorax_athabasca	UC_Sagehen_Reserve_Nevada_County_CA
8_1_26	4.572707283	8/1/2022	SHL8	Leptothorax_athabasca	UC_Sagehen_Reserve_Nevada_County_CA
8_1_27	4.563142557	8/1/2022	SHL8	Leptothorax_athabasca	UC_Sagehen_Reserve_Nevada_County_CA
8_1_28	5.777539502	8/1/2022	WRT8	Temnothorax_rugatulus	Rimrock_WA
8_1_29	6.908377038	8/1/2022	WRT8	Temnothorax_rugatulus	Rimrock_WA
8_1_3	4.802232962	8/1/2022	SHT1	Temnothorax_nitens	UC_Sagehen_Reserve_Nevada_County_CA
8_1_30	5.782327605	8/1/2022	WRT8	Temnothorax_rugatulus	Rimrock_WA
8_1_31	4.977828075	8/1/2022	WRT8	Temnothorax_rugatulus	Rimrock_WA
8_1_32	6.449459188	8/1/2022	WRT8	Temnothorax_rugatulus	Rimrock_WA
8_1_33	3.984224693	8/1/2022	HML6	Leptothorax_az02	Huachuca_Mountains_AZ
8_1_34	3.664913924	8/1/2022	HML6	Leptothorax_az02	Huachuca_Mountains_AZ
8_1_35	1.937273488	8/1/2022	HML6	Leptothorax_az02	Huachuca_Mountains_AZ
8_1_36	3.554094441	8/1/2022	HML6	Leptothorax_az02	Huachuca_Mountains_AZ
8_1_37	2.571492727	8/1/2022	HML6	Leptothorax_az02	Huachuca_Mountains_AZ
8_1_38	3.702423612	8/1/2022	HML6	Leptothorax_az02	Huachuca_Mountains_AZ
8_1_39	4.41115093	8/1/2022	HML6	Leptothorax_az02	Huachuca_Mountains_AZ
8_1_4	4.01540121	8/1/2022	SHT1	Temnothorax_nitens	UC_Sagehen_Reserve_Nevada_County_CA
8_1_40	2.556881909	8/1/2022	HML6	Leptothorax_az02	Huachuca_Mountains_AZ
8_1_41	3.278840073	8/1/2022	JRCT13	Temnothorax_rudis	UC_James_San_Jacinto_Mountain_Reserve_Riverside_County_CA
8_1_42	1.932559976	8/1/2022	JRCT13	Temnothorax_rudis	UC_James_San_Jacinto_Mountain_Reserve_Riverside_County_CA
8_1_43	0.663757687	8/1/2022	JRCT5	Temnothorax_rudis	UC_James_San_Jacinto_Mountain_Reserve_Riverside_County_CA
8_1_44	1.421537467	8/1/2022	JRCT5	Temnothorax_rudis	UC_James_San_Jacinto_Mountain_Reserve_Riverside_County_CA
8_1_45	1.048924827	8/1/2022	JRCT9	Temnothorax_rudis	UC_James_San_Jacinto_Mountain_Reserve_Riverside_County_CA
8_1_46	1.268453365	8/1/2022	JRCT9	Temnothorax_rudis	UC_James_San_Jacinto_Mountain_Reserve_Riverside_County_CA
8_1_47	4.143425241	8/1/2022	JRCT9	Temnothorax_rudis	UC_James_San_Jacinto_Mountain_Reserve_Riverside_County_CA
8_1_48	1.365964593	8/1/2022	JRCT9	Temnothorax_rudis	UC_James_San_Jacinto_Mountain_Reserve_Riverside_County_CA
8_1_5	4.289915582	8/1/2022	SHT1	Temnothorax_nitens	UC_Sagehen_Reserve_Nevada_County_CA
8_1_6	4.541670295	8/1/2022	SHT1	Temnothorax_nitens	UC_Sagehen_Reserve_Nevada_County_CA
8_1_7	2.319701935	8/1/2022	SHT1	Temnothorax_nitens	UC_Sagehen_Reserve_Nevada_County_CA
8_1_8	3.63722653	8/1/2022	SHT1	Temnothorax_nitens	UC_Sagehen_Reserve_Nevada_County_CA
8_1_9	4.401708196	8/1/2022	SHT1	Temnothorax_nitens	UC_Sagehen_Reserve_Nevada_County_CA
8_2_1	2.271073857	8/2/2022	LAT6	Temnothorax_andrei	San_Gabriel_Mountains_CA
8_2_10	1.946404123	8/2/2022	LAT6	Temnothorax_andrei	San_Gabriel_Mountains_CA
8_2_11	1.289114199	8/2/2022	JRCT3	Temnothorax_rudis	UC_James_San_Jacinto_Mountain_Reserve_Riverside_County_CA
8_2_12	1.885539874	8/2/2022	JRCT3	Temnothorax_rudis	UC_James_San_Jacinto_Mountain_Reserve_Riverside_County_CA
8_2_13	0	8/2/2022	HML7	Leptothorax_az02	Huachuca_Mountains_AZ
8_2_14	4.170666011	8/2/2022	HML7	Leptothorax_az02	Huachuca_Mountains_AZ
8_2_15	2.658732559	8/2/2022	HML7	Leptothorax_az02	Huachuca_Mountains_AZ
8_2_16	2.196358736	8/2/2022	HML7	Leptothorax_az02	Huachuca_Mountains_AZ
8_2_17	2.697857185	8/2/2022	EGT3	Temnothorax_rudis	Emigrant_Gap_CA
8_2_18	5.884796845	8/2/2022	EGT3	Temnothorax_rudis	Emigrant_Gap_CA
8_2_19	2.784308437	8/2/2022	SHT1	Temnothorax_nitens	UC_Sagehen_Reserve_Nevada_County_CA
8_2_2	1.401139135	8/2/2022	LAT6	Temnothorax_andrei	San_Gabriel_Mountains_CA
8_2_20	3.257632495	8/2/2022	SHT1	Temnothorax_nitens	UC_Sagehen_Reserve_Nevada_County_CA
8_2_21	4.036405063	8/2/2022	SHT1	Temnothorax_nitens	UC_Sagehen_Reserve_Nevada_County_CA
8_2_22	1.800012179	8/2/2022	WRT3	Temnothorax_nevadensis	Rimrock_WA
8_2_23	0.865457561	8/2/2022	WRT3	Temnothorax_nevadensis	Rimrock_WA
8_2_24	1.152119196	8/2/2022	WRT3	Temnothorax_nevadensis	Rimrock_WA
8_2_25	1.290876501	8/2/2022	WRT3	Temnothorax_nevadensis	Rimrock_WA
8_2_26	5.559410296	8/2/2022	SHL8	Leptothorax_athabasca	UC_Sagehen_Reserve_Nevada_County_CA
8_2_27	4.628933156	8/2/2022	JRCT9	Temnothorax_rudis	UC_James_San_Jacinto_Mountain_Reserve_Riverside_County_CA
8_2_28	3.912561648	8/2/2022	JRCT9	Temnothorax_rudis	UC_James_San_Jacinto_Mountain_Reserve_Riverside_County_CA
8_2_29	2.530102747	8/2/2022	JRCT9	Temnothorax_rudis	UC_James_San_Jacinto_Mountain_Reserve_Riverside_County_CA
8_2_3	2.22728701	8/2/2022	LAT6	Temnothorax_andrei	San_Gabriel_Mountains_CA
8_2_30	6.74712939	8/2/2022	JRCT9	Temnothorax_rudis	UC_James_San_Jacinto_Mountain_Reserve_Riverside_County_CA
8_2_31	2.804197423	8/2/2022	HML6	Leptothorax_az02	Huachuca_Mountains_AZ
8_2_32	3.91246627	8/2/2022	HML6	Leptothorax_az02	Huachuca_Mountains_AZ
8_2_33	3.30423505	8/2/2022	HML6	Leptothorax_az02	Huachuca_Mountains_AZ
8_2_34	2.245703335	8/2/2022	HML6	Leptothorax_az02	Huachuca_Mountains_AZ
8_2_35	3.619011848	8/2/2022	HML6	Leptothorax_az02	Huachuca_Mountains_AZ
8_2_36	1.828406971	8/2/2022	HML6	Leptothorax_az02	Huachuca_Mountains_AZ
8_2_37	4.932247193	8/2/2022	WRT8	Temnothorax_rugatulus	Rimrock_WA
8_2_38	6.148800446	8/2/2022	WRT8	Temnothorax_rugatulus	Rimrock_WA
8_2_39	6.472262591	8/2/2022	WRT8	Temnothorax_rugatulus	Rimrock_WA
8_2_4	1.811854535	8/2/2022	LAT6	Temnothorax_andrei	San_Gabriel_Mountains_CA
8_2_40	2.760704431	8/2/2022	JRCT13	Temnothorax_rudis	UC_James_San_Jacinto_Mountain_Reserve_Riverside_County_CA
8_2_41	0	8/2/2022	EGT8	Temnothorax_rudis	Emigrant_Gap_CA
8_2_42	1.50682523	8/2/2022	EGT8	Temnothorax_rudis	Emigrant_Gap_CA
8_2_43	3.794376854	8/2/2022	EGT8	Temnothorax_rudis	Emigrant_Gap_CA
8_2_44	2.09809124	8/2/2022	JR4T5	Temnothorax_andrei	UC_James_San_Jacinto_Mountain_Reserve_Riverside_County_CA
8_2_45	3.529844376	8/2/2022	JR4T5	Temnothorax_andrei	UC_James_San_Jacinto_Mountain_Reserve_Riverside_County_CA
8_2_46	1.792370123	8/2/2022	JR4T5	Temnothorax_andrei	UC_James_San_Jacinto_Mountain_Reserve_Riverside_County_CA
8_2_47	3.896600314	8/2/2022	JR4T5	Temnothorax_andrei	UC_James_San_Jacinto_Mountain_Reserve_Riverside_County_CA
8_2_48	3.982025003	8/2/2022	JR4T5	Temnothorax_andrei	UC_James_San_Jacinto_Mountain_Reserve_Riverside_County_CA
8_2_5	1.926863173	8/2/2022	LAT6	Temnothorax_andrei	San_Gabriel_Mountains_CA
8_2_6	3.870879426	8/2/2022	LAT6	Temnothorax_andrei	San_Gabriel_Mountains_CA
8_2_7	1.501207598	8/2/2022	LAT6	Temnothorax_andrei	San_Gabriel_Mountains_CA
8_2_8	0	8/2/2022	LAT6	Temnothorax_andrei	San_Gabriel_Mountains_CA
8_2_9	3.198338779	8/2/2022	LAT6	Temnothorax_andrei	San_Gabriel_Mountains_CA
8_5_1	1.623231266	8/5/2022	PPT16	Temnothorax_rugatulus	Pinal_Mountains_AZ
8_5_10	6.202536318	8/5/2022	JR4T1	Temnothorax_andrei	UC_James_San_Jacinto_Mountain_Reserve_Riverside_County_CA
8_5_11	3.362070589	8/5/2022	JR4T1	Temnothorax_andrei	UC_James_San_Jacinto_Mountain_Reserve_Riverside_County_CA
8_5_12	4.315075093	8/5/2022	JR4T1	Temnothorax_andrei	UC_James_San_Jacinto_Mountain_Reserve_Riverside_County_CA
8_5_13	1.395343275	8/5/2022	JR4T1	Temnothorax_andrei	UC_James_San_Jacinto_Mountain_Reserve_Riverside_County_CA
8_5_14	1.159566149	8/5/2022	PPT14	Temnothorax_rugatulus	Pinal_Mountains_AZ
8_5_15	1.435293467	8/5/2022	PPT14	Temnothorax_rugatulus	Pinal_Mountains_AZ
8_5_16	1.297618503	8/5/2022	PPT14	Temnothorax_rugatulus	Pinal_Mountains_AZ
8_5_17	3.182836056	8/5/2022	PPT14	Temnothorax_rugatulus	Pinal_Mountains_AZ
8_5_18	1.385433188	8/5/2022	HML4	Leptothorax_az02	Huachuca_Mountains_AZ
8_5_19	4.83077972	8/5/2022	HML4	Leptothorax_az02	Huachuca_Mountains_AZ
8_5_2	1.936723909	8/5/2022	PPT16	Temnothorax_rugatulus	Pinal_Mountains_AZ
8_5_20	3.31936104	8/5/2022	HML4	Leptothorax_az02	Huachuca_Mountains_AZ
8_5_21	2.523860511	8/5/2022	HML4	Leptothorax_az02	Huachuca_Mountains_AZ
8_5_22	2.79661329	8/5/2022	HML4	Leptothorax_az02	Huachuca_Mountains_AZ
8_5_23	2.943699584	8/5/2022	HML4	Leptothorax_az02	Huachuca_Mountains_AZ
8_5_24	4.921899141	8/5/2022	HML4	Leptothorax_az02	Huachuca_Mountains_AZ
8_5_25	8.1695041	8/5/2022	JR4T10	Temnothorax_caguatan	UC_James_San_Jacinto_Mountain_Reserve_Riverside_County_CA
8_5_26	8.81986934	8/5/2022	JR4T10	Temnothorax_caguatan	UC_James_San_Jacinto_Mountain_Reserve_Riverside_County_CA
8_5_27	2.684696167	8/5/2022	LAT13	Temnothorax_andrei	San_Gabriel_Mountains_CA
8_5_28	2.845408869	8/5/2022	LAT13	Temnothorax_andrei	San_Gabriel_Mountains_CA
8_5_29	1.120288213	8/5/2022	LAT13	Temnothorax_andrei	San_Gabriel_Mountains_CA
8_5_3	1.515981976	8/5/2022	PPT16	Temnothorax_rugatulus	Pinal_Mountains_AZ
8_5_30	2.992137506	8/5/2022	LAT13	Temnothorax_andrei	San_Gabriel_Mountains_CA
8_5_31	6.164795997	8/5/2022	LAT13	Temnothorax_andrei	San_Gabriel_Mountains_CA
8_5_32	2.51014733	8/5/2022	LAT13	Temnothorax_andrei	San_Gabriel_Mountains_CA
8_5_33	1.940398134	8/5/2022	LAT13	Temnothorax_andrei	San_Gabriel_Mountains_CA
8_5_34	1.623616525	8/5/2022	LAT13	Temnothorax_andrei	San_Gabriel_Mountains_CA
8_5_35	2.29490126	8/5/2022	LAT13	Temnothorax_andrei	San_Gabriel_Mountains_CA
8_5_36	2.774629097	8/5/2022	LAT13	Temnothorax_andrei	San_Gabriel_Mountains_CA
8_5_37	4.296648446	8/5/2022	HML5	Leptothorax_crassipilis-nr-b	Huachuca_Mountains_AZ
8_5_38	3.386947642	8/5/2022	HML5	Leptothorax_crassipilis-nr-b	Huachuca_Mountains_AZ
8_5_39	4.142606403	8/5/2022	HML5	Leptothorax_crassipilis-nr-b	Huachuca_Mountains_AZ
8_5_4	1.14480173	8/5/2022	PPT16	Temnothorax_rugatulus	Pinal_Mountains_AZ
8_5_40	2.566453321	8/5/2022	HML5	Leptothorax_crassipilis-nr-b	Huachuca_Mountains_AZ
8_5_41	2.53190374	8/5/2022	HML5	Leptothorax_crassipilis-nr-b	Huachuca_Mountains_AZ
8_5_42	3.688928874	8/5/2022	HML5	Leptothorax_crassipilis-nr-b	Huachuca_Mountains_AZ
8_5_43	4.031015444	8/5/2022	HML5	Leptothorax_crassipilis-nr-b	Huachuca_Mountains_AZ
8_5_44	5.16330628	8/5/2022	HML5	Leptothorax_crassipilis-nr-b	Huachuca_Mountains_AZ
8_5_45	2.617126666	8/5/2022	HML5	Leptothorax_crassipilis-nr-b	Huachuca_Mountains_AZ
8_5_46	4.805118315	8/5/2022	HML5	Leptothorax_crassipilis-nr-b	Huachuca_Mountains_AZ
8_5_47	2.663875688	8/5/2022	HML5	Leptothorax_crassipilis-nr-b	Huachuca_Mountains_AZ
8_5_48	3.890936412	8/5/2022	HML5	Leptothorax_crassipilis-nr-b	Huachuca_Mountains_AZ
8_5_5	1.321399322	8/5/2022	PPT16	Temnothorax_rugatulus	Pinal_Mountains_AZ
8_5_6	2.313230516	8/5/2022	JR4T1	Temnothorax_andrei	UC_James_San_Jacinto_Mountain_Reserve_Riverside_County_CA
8_5_7	5.381555652	8/5/2022	JR4T1	Temnothorax_andrei	UC_James_San_Jacinto_Mountain_Reserve_Riverside_County_CA
8_5_8	7.573687278	8/5/2022	JR4T1	Temnothorax_andrei	UC_James_San_Jacinto_Mountain_Reserve_Riverside_County_CA
8_5_9	2.164964481	8/5/2022	JR4T1	Temnothorax_andrei	UC_James_San_Jacinto_Mountain_Reserve_Riverside_County_CA
8_6_1	6.955449723	8/6/2022	HML2	Leptothorax_az02	Huachuca_Mountains_AZ
8_6_10	1.523810759	8/6/2022	JRCT10	Temnothorax_rudis	UC_James_San_Jacinto_Mountain_Reserve_Riverside_County_CA
8_6_11	3.352747466	8/6/2022	JRCT10	Temnothorax_rudis	UC_James_San_Jacinto_Mountain_Reserve_Riverside_County_CA
8_6_12	2.685313527	8/6/2022	JRCT10	Temnothorax_rudis	UC_James_San_Jacinto_Mountain_Reserve_Riverside_County_CA
8_6_13	1.426565017	8/6/2022	JRCT10	Temnothorax_rudis	UC_James_San_Jacinto_Mountain_Reserve_Riverside_County_CA
8_6_14	1.598527387	8/6/2022	JRCT10	Temnothorax_rudis	UC_James_San_Jacinto_Mountain_Reserve_Riverside_County_CA
8_6_15	3.52423309	8/6/2022	JRCT10	Temnothorax_rudis	UC_James_San_Jacinto_Mountain_Reserve_Riverside_County_CA
8_6_16	2.052197572	8/6/2022	JRCT10	Temnothorax_rudis	UC_James_San_Jacinto_Mountain_Reserve_Riverside_County_CA
8_6_17	3.575980915	8/6/2022	PPL12	Leptothorax_crassipilis	Pinal_Mountains_AZ
8_6_18	1.619091933	8/6/2022	PPL12	Leptothorax_crassipilis	Pinal_Mountains_AZ
8_6_19	0.736898262	8/6/2022	PPL12	Leptothorax_crassipilis	Pinal_Mountains_AZ
8_6_2	3.900401293	8/6/2022	HML2	Leptothorax_az02	Huachuca_Mountains_AZ
8_6_20	1.502857456	8/6/2022	PPL12	Leptothorax_crassipilis	Pinal_Mountains_AZ
8_6_21	0	8/6/2022	PPL12	Leptothorax_crassipilis	Pinal_Mountains_AZ
8_6_22	1.641568995	8/6/2022	WRT1	Temnothorax_nevadensis	Rimrock_WA
8_6_23	1.98136119	8/6/2022	WRT1	Temnothorax_nevadensis	Rimrock_WA
8_6_24	2.298645131	8/6/2022	WRT1	Temnothorax_nevadensis	Rimrock_WA
8_6_25	2.983146502	8/6/2022	WRT1	Temnothorax_nevadensis	Rimrock_WA
8_6_26	3.060260369	8/6/2022	EGT10	Temnothorax_rudis	Emigrant_Gap_CA
8_6_27	1.096755745	8/6/2022	EGT10	Temnothorax_rudis	Emigrant_Gap_CA
8_6_28	1.231813978	8/6/2022	EGT10	Temnothorax_rudis	Emigrant_Gap_CA
8_6_29	3.023860169	8/6/2022	HML4	Leptothorax_az02	Huachuca_Mountains_AZ
8_6_3	6.493087817	8/6/2022	HML2	Leptothorax_az02	Huachuca_Mountains_AZ
8_6_30	2.700480653	8/6/2022	HML4	Leptothorax_az02	Huachuca_Mountains_AZ
8_6_31	2.3513034	8/6/2022	HML4	Leptothorax_az02	Huachuca_Mountains_AZ
8_6_32	4.315883933	8/6/2022	HML4	Leptothorax_az02	Huachuca_Mountains_AZ
8_6_33	2.488816068	8/6/2022	HML4	Leptothorax_az02	Huachuca_Mountains_AZ
8_6_34	3.485952619	8/6/2022	HML4	Leptothorax_az02	Huachuca_Mountains_AZ
8_6_35	2.591995967	8/6/2022	HML4	Leptothorax_az02	Huachuca_Mountains_AZ
8_6_36	4.893855547	8/6/2022	HML4	Leptothorax_az02	Huachuca_Mountains_AZ
8_6_37	2.729542653	8/6/2022	HML4	Leptothorax_az02	Huachuca_Mountains_AZ
8_6_38	3.138567219	8/6/2022	HML4	Leptothorax_az02	Huachuca_Mountains_AZ
8_6_39	2.848024685	8/6/2022	HML4	Leptothorax_az02	Huachuca_Mountains_AZ
8_6_4	4.500611923	8/6/2022	HML2	Leptothorax_az02	Huachuca_Mountains_AZ
8_6_40	3.503436868	8/6/2022	HML4	Leptothorax_az02	Huachuca_Mountains_AZ
8_6_41	3.568754715	8/6/2022	HML5	Leptothorax_crassipilis-nr-b	Huachuca_Mountains_AZ
8_6_42	4.091575758	8/6/2022	HML5	Leptothorax_crassipilis-nr-b	Huachuca_Mountains_AZ
8_6_43	2.929914906	8/6/2022	HML5	Leptothorax_crassipilis-nr-b	Huachuca_Mountains_AZ
8_6_44	4.435610944	8/6/2022	HML5	Leptothorax_crassipilis-nr-b	Huachuca_Mountains_AZ
8_6_45	3.330453753	8/6/2022	HML5	Leptothorax_crassipilis-nr-b	Huachuca_Mountains_AZ
8_6_46	2.832644866	8/6/2022	HML5	Leptothorax_crassipilis-nr-b	Huachuca_Mountains_AZ
8_6_47	3.059040959	8/6/2022	HML5	Leptothorax_crassipilis-nr-b	Huachuca_Mountains_AZ
8_6_48	4.264652844	8/6/2022	HML5	Leptothorax_crassipilis-nr-b	Huachuca_Mountains_AZ
8_6_5	4.143552747	8/6/2022	HML2	Leptothorax_az02	Huachuca_Mountains_AZ
8_6_6	5.087070873	8/6/2022	HML2	Leptothorax_az02	Huachuca_Mountains_AZ
8_6_7	7.666334636	8/6/2022	HML2	Leptothorax_az02	Huachuca_Mountains_AZ
8_6_8	4.736015849	8/6/2022	HML2	Leptothorax_az02	Huachuca_Mountains_AZ
8_6_9	3.702975654	8/6/2022	JRCT10	Temnothorax_rudis	UC_James_San_Jacinto_Mountain_Reserve_Riverside_County_CA
9_15_1	3.749421342	9/15/2022	BFLT5	Temnothorax_obturator	Brackenridge_Field_Laboratory_Austin_TX
9_15_10	3.561219643	9/15/2022	LAT1	Temnothorax_andrei	San_Gabriel_Mountains_CA
9_15_11	2.759227342	9/15/2022	LAT1	Temnothorax_andrei	San_Gabriel_Mountains_CA
9_15_12	1.917086617	9/15/2022	LAT1	Temnothorax_andrei	San_Gabriel_Mountains_CA
9_15_13	2.192490979	9/15/2022	LAT1	Temnothorax_andrei	San_Gabriel_Mountains_CA
9_15_14	2.635733552	9/15/2022	LAT1	Temnothorax_andrei	San_Gabriel_Mountains_CA
9_15_15	5.923711775	9/15/2022	RSL222	Leptothorax_AF-can	Penninsula_State_Park_Door_County_WI
9_15_16	3.703463807	9/15/2022	RSL222	Leptothorax_AF-can	Penninsula_State_Park_Door_County_WI
9_15_17	3.771782894	9/15/2022	RSL222	Leptothorax_AF-can	Penninsula_State_Park_Door_County_WI
9_15_18	5.06290883	9/15/2022	RSL222	Leptothorax_AF-can	Penninsula_State_Park_Door_County_WI
9_15_19	4.518700689	9/15/2022	RSL222	Leptothorax_AF-can	Penninsula_State_Park_Door_County_WI
9_15_2	3.411441447	9/15/2022	BFLT5	Temnothorax_obturator	Brackenridge_Field_Laboratory_Austin_TX
9_15_20	4.628689398	9/15/2022	RSL222	Leptothorax_AF-can	Penninsula_State_Park_Door_County_WI
9_15_21	4.150184734	9/15/2022	RSL222	Leptothorax_AF-can	Penninsula_State_Park_Door_County_WI
9_15_22	4.762263841	9/15/2022	RSL222	Leptothorax_AF-can	Penninsula_State_Park_Door_County_WI
9_15_23	5.371204632	9/15/2022	RSL222	Leptothorax_AF-can	Penninsula_State_Park_Door_County_WI
9_15_24	3.968543663	9/15/2022	RSL222	Leptothorax_AF-can	Penninsula_State_Park_Door_County_WI
9_15_25	4.795971124	9/15/2022	GLT18	Temnothorax_curvispinosus	Griffy_Lake_Nature_Preserve_Bloomington_IN
9_15_26	2.910652449	9/15/2022	GLT18	Temnothorax_curvispinosus	Griffy_Lake_Nature_Preserve_Bloomington_IN
9_15_27	2.979897153	9/15/2022	GLT18	Temnothorax_curvispinosus	Griffy_Lake_Nature_Preserve_Bloomington_IN
9_15_28	4.291079071	9/15/2022	GLT18	Temnothorax_curvispinosus	Griffy_Lake_Nature_Preserve_Bloomington_IN
9_15_29	4.224566359	9/15/2022	GLT18	Temnothorax_curvispinosus	Griffy_Lake_Nature_Preserve_Bloomington_IN
9_15_3	3.182942727	9/15/2022	BFLT5	Temnothorax_obturator	Brackenridge_Field_Laboratory_Austin_TX
9_15_30	1.819111262	9/15/2022	GLT18	Temnothorax_curvispinosus	Griffy_Lake_Nature_Preserve_Bloomington_IN
9_15_31	2.619165674	9/15/2022	GLT18	Temnothorax_curvispinosus	Griffy_Lake_Nature_Preserve_Bloomington_IN
9_15_32	4.090398801	9/15/2022	PFL1	Leptothorax_AF-erg-nr-a	Pack_Experimental_Forest_Pierce_County_WA
9_15_33	5.13620239	9/15/2022	PFL1	Leptothorax_AF-erg-nr-a	Pack_Experimental_Forest_Pierce_County_WA
9_15_34	4.700477307	9/15/2022	PFL1	Leptothorax_AF-erg-nr-a	Pack_Experimental_Forest_Pierce_County_WA
9_15_35	6.831844809	9/15/2022	PFL1	Leptothorax_AF-erg-nr-a	Pack_Experimental_Forest_Pierce_County_WA
9_15_36	3.895712945	9/15/2022	PFL1	Leptothorax_AF-erg-nr-a	Pack_Experimental_Forest_Pierce_County_WA
9_15_37	5.24910971	9/15/2022	GLT26	Temnothorax_curvispinosus	Griffy_Lake_Nature_Preserve_Bloomington_IN
9_15_38	4.836420316	9/15/2022	GLT26	Temnothorax_curvispinosus	Griffy_Lake_Nature_Preserve_Bloomington_IN
9_15_39	4.872175983	9/15/2022	GLT26	Temnothorax_curvispinosus	Griffy_Lake_Nature_Preserve_Bloomington_IN
9_15_4	6.658975142	9/15/2022	BFLT5	Temnothorax_obturator	Brackenridge_Field_Laboratory_Austin_TX
9_15_40	5.619702796	9/15/2022	GLT26	Temnothorax_curvispinosus	Griffy_Lake_Nature_Preserve_Bloomington_IN
9_15_41	4.450682725	9/15/2022	CASL2	Leptothorax_crassipilis-nr-a	Ruidoso_NM
9_15_42	4.838583393	9/15/2022	CASL2	Leptothorax_crassipilis-nr-a	Ruidoso_NM
9_15_43	5.400315273	9/15/2022	CASL2	Leptothorax_crassipilis-nr-a	Ruidoso_NM
9_15_44	5.11975757	9/15/2022	CASL2	Leptothorax_crassipilis-nr-a	Ruidoso_NM
9_15_45	6.375630056	9/15/2022	CASL2	Leptothorax_crassipilis-nr-a	Ruidoso_NM
9_15_46	5.925517988	9/15/2022	CASL2	Leptothorax_crassipilis-nr-a	Ruidoso_NM
9_15_47	3.472320954	9/15/2022	CASL2	Leptothorax_crassipilis-nr-a	Ruidoso_NM
9_15_48	3.385971149	9/15/2022	CASL2	Leptothorax_crassipilis-nr-a	Ruidoso_NM
9_15_5	5.729830549	9/15/2022	BFLT5	Temnothorax_obturator	Brackenridge_Field_Laboratory_Austin_TX
9_15_6	3.32825132	9/15/2022	BFLT5	Temnothorax_obturator	Brackenridge_Field_Laboratory_Austin_TX
9_15_8	5.066552418	9/15/2022	SHL10	Leptothorax_calderoni	UC_Sagehen_Reserve_Nevada_County_CA
9_15_9	2.505514666	9/15/2022	LAT1	Temnothorax_andrei	San_Gabriel_Mountains_CA
9_16_1	4.466618204	9/16/2022	RNML1	Leptothorax_crassipilis	Ruidoso_NM
9_16_10	2.535972628	9/16/2022	GTL9	Temnothorax_curvispinosus	Griffy_Lake_Nature_Preserve_Bloomington_IN
9_16_11	2.181400181	9/16/2022	GTL9	Temnothorax_curvispinosus	Griffy_Lake_Nature_Preserve_Bloomington_IN
9_16_12	2.938209329	9/16/2022	GTL9	Temnothorax_curvispinosus	Griffy_Lake_Nature_Preserve_Bloomington_IN
9_16_13	2.783735844	9/16/2022	BFLT5	Temnothorax_obturator	Brackenridge_Field_Laboratory_Austin_TX
9_16_14	1.834252075	9/16/2022	BFLT5	Temnothorax_obturator	Brackenridge_Field_Laboratory_Austin_TX
9_16_15	5.391368775	9/16/2022	PFL1	Leptothorax_AF-erg-nr-a	Pack_Experimental_Forest_Pierce_County_WA
9_16_16	0	9/16/2022	CASL2	Leptothorax_crassipilis-nr-a	Ruidoso_NM
9_16_17	5.970754008	9/16/2022	CASL2	Leptothorax_crassipilis-nr-a	Ruidoso_NM
9_16_18	4.414852947	9/16/2022	CASL2	Leptothorax_crassipilis-nr-a	Ruidoso_NM
9_16_19	5.79665218	9/16/2022	CASL2	Leptothorax_crassipilis-nr-a	Ruidoso_NM
9_16_2	3.736092358	9/16/2022	GTL9	Temnothorax_curvispinosus	Griffy_Lake_Nature_Preserve_Bloomington_IN
9_16_20	3.209925106	9/16/2022	CASL2	Leptothorax_crassipilis-nr-a	Ruidoso_NM
9_16_21	5.351100024	9/16/2022	CASL2	Leptothorax_crassipilis-nr-a	Ruidoso_NM
9_16_22	4.379196314	9/16/2022	CASL2	Leptothorax_crassipilis-nr-a	Ruidoso_NM
9_16_23	5.050248872	9/16/2022	CASL2	Leptothorax_crassipilis-nr-a	Ruidoso_NM
9_16_24	4.824903319	9/16/2022	CASL2	Leptothorax_crassipilis-nr-a	Ruidoso_NM
9_16_25	7.975872716	9/16/2022	RSL223	Leptothorax_AF-can	Penninsula_State_Park_Door_County_WI
9_16_26	7.065628998	9/16/2022	RSL223	Leptothorax_AF-can	Penninsula_State_Park_Door_County_WI
9_16_27	6.16124011	9/16/2022	RSL223	Leptothorax_AF-can	Penninsula_State_Park_Door_County_WI
9_16_28	2.743709892	9/16/2022	RSL221	Leptothorax_AF-can	Penninsula_State_Park_Door_County_WI
9_16_29	4.964923556	9/16/2022	RSL221	Leptothorax_AF-can	Penninsula_State_Park_Door_County_WI
9_16_3	5.199689051	9/16/2022	GTL9	Temnothorax_curvispinosus	Griffy_Lake_Nature_Preserve_Bloomington_IN
9_16_30	4.13312795	9/16/2022	RSL221	Leptothorax_AF-can	Penninsula_State_Park_Door_County_WI
9_16_31	2.776072803	9/16/2022	RSL221	Leptothorax_AF-can	Penninsula_State_Park_Door_County_WI
9_16_32	4.509600595	9/16/2022	RSL221	Leptothorax_AF-can	Penninsula_State_Park_Door_County_WI
9_16_33	5.078247506	9/16/2022	RSL221	Leptothorax_AF-can	Penninsula_State_Park_Door_County_WI
9_16_34	4.1448322	9/16/2022	RSL221	Leptothorax_AF-can	Penninsula_State_Park_Door_County_WI
9_16_35	8.713536438	9/16/2022	RSL221	Leptothorax_AF-can	Penninsula_State_Park_Door_County_WI
9_16_36	5.359947641	9/16/2022	RSL221	Leptothorax_AF-can	Penninsula_State_Park_Door_County_WI
9_16_37	6.484120008	9/16/2022	JR4T2	Temnothorax_caguatan	UC_James_San_Jacinto_Mountain_Reserve_Riverside_County_CA
9_16_38	2.633162631	9/16/2022	JR4T2	Temnothorax_caguatan	UC_James_San_Jacinto_Mountain_Reserve_Riverside_County_CA
9_16_39	5.199640975	9/16/2022	JR4T2	Temnothorax_caguatan	UC_James_San_Jacinto_Mountain_Reserve_Riverside_County_CA
9_16_4	3.778107067	9/16/2022	GTL9	Temnothorax_curvispinosus	Griffy_Lake_Nature_Preserve_Bloomington_IN
9_16_40	2.807843677	9/16/2022	SHT3	Temnothorax_rugatulus	UC_Sagehen_Reserve_Nevada_County_CA
9_16_41	4.205836191	9/16/2022	SHT3	Temnothorax_rugatulus	UC_Sagehen_Reserve_Nevada_County_CA
9_16_42	5.519281861	9/16/2022	SHT3	Temnothorax_rugatulus	UC_Sagehen_Reserve_Nevada_County_CA
9_16_43	5.374407605	9/16/2022	SHT3	Temnothorax_rugatulus	UC_Sagehen_Reserve_Nevada_County_CA
9_16_44	4.147668038	9/16/2022	GLT21	Temnothorax_curvispinosus	Griffy_Lake_Nature_Preserve_Bloomington_IN
9_16_45	2.581693425	9/16/2022	GLT21	Temnothorax_curvispinosus	Griffy_Lake_Nature_Preserve_Bloomington_IN
9_16_46	0.993549628	9/16/2022	PPT7	Temnothorax_rugatulus	Pinal_Mountains_AZ
9_16_47	3.221253668	9/16/2022	PL1	Leptothorax_AF-erg	Penninsula_State_Park_Door_County_WI
9_16_48	4.285933897	9/16/2022	PL1	Leptothorax_AF-erg	Penninsula_State_Park_Door_County_WI
9_16_5	5.409081818	9/16/2022	GTL9	Temnothorax_curvispinosus	Griffy_Lake_Nature_Preserve_Bloomington_IN
9_16_6	2.663482838	9/16/2022	RSL222	Leptothorax_AF-can	Penninsula_State_Park_Door_County_WI
9_16_7	7.51504219	9/16/2022	RSL222	Leptothorax_AF-can	Penninsula_State_Park_Door_County_WI
9_16_8	6.638062435	9/16/2022	RNML1	Leptothorax_crassipilis	Ruidoso_NM
9_16_9	6.172365273	9/16/2022	RSL222	Leptothorax_AF-can	Penninsula_State_Park_Door_County_WI
