## Supplementary Table 4 for "Emergent Collective Behavior Evolves More Rapidly Than Individual Behavior Among Ant Species"

### Sheet: Sheet1
Trait	LME model species comparison numerator DF	denominator DF	F - value	P - value
Individual-level period	21	79	3.3596	<0.0001
Individual-level rhythmicity	21	79	1.46	0.1191
Collective-level period	21	242	9.841	<0.0001
Collective-level rhythmicity	21	242	14.335	<0.0001
Individual-level velocity	21	79	5.1888	<0.0001
