## Supplementary Table 5 for "Emergent Collective Behavior Evolves More Rapidly Than Individual Behavior Among Ant Species"

### Sheet: Sheet1
SpecimenCode	CollectionCode	Subfamily	Genus	Species	subspecies	LifeStageSex	Medium	SpecimenNotes	DNANotes	LocatedAt	OwnedBy	TypeStatus	DeterminedBy	DateDetermined	CollectedBy	DateCollectedStart	DateCollectedEnd	Method	Habitat	Microhabitat	CollectionNotes	LocalityName	Adm2	Adm1	Country	Elevation	LocLatitude	LocLongitude	LatLonMaxError	BiogeographicRegion	LocalityNotes	ElevationMaxError
CASENT4014850	MMP01890	Myrmicinae	Myrmica	punctiventris		1w	pin	voucher for non-destructive extraction (same specimen)	P873	SIBR	SIBR		M.M. Prebus	2015-06-10	M.M. Prebus	2015-05-22	2015-05-22	hand collecting	mixed hardwood forest	nest in dead branch on ground	1830-2000 hrs. Mixed hardwood forest (oak, hickory). Loamy soil. Branch ~3" in diam.	Horn Pond, 2km S Woburn	Middlesex	Massachusetts	United States	65m	42.4607	-71.1555	50m	Nearctic		3m
CASENT0758788	MMP03072	Myrmicinae	Leptothorax	athabasca		1dQ	pin	voucher for non-destructive extraction (same specimen)	P488	SIBR	SIBR		M.M. Prebus	2017-09-11	M.M. Prebus	2017-09-10	2017-09-10	hand collecting	bay laurel-coastal live oak woodland	strays		Earthquake trailhead	Marin	California	United States	30m	38.0409	-122.798	5m	Nearctic		5m
CASENT0868812	RN22	Myrmicinae	Leptothorax	AF_can		1w	pin	voucher for non-destructive extraction (same specimen)	P635	SIBR	SIBR		M.M. Prebus		G. Doering	2019-08-15	2019-08-15	hand collecting	Jack pine woodland	rotting stick		Rouyn-Noranda		Quebec	Canada	290m	48.2144	-78.8908		Nearctic	elevation estimated from coordinates
CASENT0867925	MMP00825	Myrmicinae	Leptothorax	calderoni		1w	pin	voucher for non-destructive extraction (same specimen)	P402	SIBR	SIBR		M.M. Prebus	2013-10-02	M.M. Prebus	2012-06-23	2012-06-23	hand collecting	pine/fir forest	under bark	P. contorta	12.5km NNW Truckee	Nevada	California	United States	1940m	39.4318	-120.241	50m	Nearctic
CASENT0868808	GD-W6	Myrmicinae	Leptothorax	AF_erg		1w	pin	voucher for non-destructive extraction (same specimen)	P628	SIBR	SIBR		M.M. Prebus		G. Doering	2018-08-20	2018-08-20	hand collecting	maple/beech/oak forest	ex rotten acorn		Peninsula State Park	Door	Wisconsin	United States	200m	45.1616	-87.2263		Nearctic	elevation estimated from coordinates
CASENT0758455	MMP03030	Myrmicinae	Leptothorax	AF_erg_nr_a		1w	pin	voucher for extraction of worker pupa from same nest	P490	SIBR	SIBR		M.M. Prebus		M.M. Prebus	2017-07-16	2017-07-16	hand collecting	aspen grove	under rock	1500 hrs. Aspen grove with running water.	1.5km E Belfort, Sweetwater Mountains	Mono	California	United States	2690m	38.4149	-119.248	3m	Nearctic		5m
CASENT4014898	MMP03469	Myrmicinae	Leptothorax	az02		1w	pin	voucher for non-destructive extraction (same specimen)	P1022	SIBR	SIBR		M.M. Prebus		M.M. Prebus	2021-04-11	2021-04-11	hand collecting	pine-juniper-oak forest	nest in rock crevice near creek		Horton Creek, 25km ENE Payson	Gila	Arizona	United States	1730m	34.3509	-111.088	100m	Nearctic
CASENT4014890	MMP03396	Myrmicinae	Leptothorax	crassipilis_nr_b		1w	pin	voucher for non-destructive extraction (same specimen)	P999	SIBR	SIBR		M.M. Prebus		M.M. Prebus	2020-05-16	2020-05-16	hand collecting	pine-fir forest	nest in rock crevice		Pinaleno Mountains, near Riggs Lake	Graham	Arizona	United States	2860m	32.7145	-109.947	5m	Nearctic
CASENT4010176	MMP03387	Myrmicinae	Leptothorax	crassipilis_complex		1w	pin	voucher for non-destructive extraction (same specimen)	P998	SIBR	SIBR		M.M. Prebus		M.M. Prebus	2020-04-25	2020-04-25	hand collecting	pine-oak forest	nest in rock crevice near creek		Horton Creek, 25km ENE Payson	Gila	Arizona	United States	1730m	34.3509	-111.088	9m	Nearctic
CASENT0868809	ALL2	Myrmicinae	Leptothorax	crassipilis_complex		1w	pin	voucher for non-destructive extraction (same specimen)	P629	SIBR	SIBR		G. Doering		G. Doering	2019-06-28	2019-06-28	hand collecting	Pine/oak	in pine needles under stone		Sandia mountains	Bernalillo	New Mexico	United States	2590m	35.1935	-106.405		Nearctic	elevation estimated from coordinates
CASENT0758714	MMP01125	Myrmicinae	Temnothorax	rudis		1w	pin	voucher for non-destructive extraction (same specimen)	P243	SIBR	SIBR		M.M. Prebus		M.M. Prebus	2013-05-18	2013-05-18	hand collecting	pine/fir forest	under bark of dead tree	Pseudotsuga menziesii	18km E Goergetown	El Dorado	California	United States	1315m	38.9029	-120.607	5m	Nearctic
CASENT0339315	ANTC26518	Myrmicinae	Temnothorax	wardi		1w	pin	voucher for non-destructive extraction (same specimen)	P255	UCDC	UCDC		M.L. Borowiec & M. M. Prebus	2013-07-27	J. des Lauriers	2004-08-03	2004-08-03	pitfall trap	burned scrub oak chaparral			San Savaine Road, Lytle Creek	San Bernadino	California	United States	1395m	34.1993	-117.481		Nearctic
JTLC000013816	JTL6117	Myrmicinae	Temnothorax	adustus		1w	pin	voucher for non-destructive extraction (same specimen)	P181	SIBR	SIBR		M.M. Prebus	2014-03-20	J.T. Longino	2007-08-08	2007-08-08	search	edge pine/oak, talus slope	ex dead oak branch	NOTEBY J. Longino, NOTEDATE 8-Aug-07: Temnothorax; nest in base of rotten branch of Quercus undulata.	12km W Portal	Cochise	Arizona	United States	2450m	31.9076	-109.271	20m	Nearctic
CASENT0758721	MMP02733	Myrmicinae	Temnothorax	caguatan		1w	pin	voucher for non-destructive extraction (same specimen)	P253	SIBR	SIBR		M.M. Prebus		M.M. Prebus	2016-06-14	2016-06-14	hand collecting	montane chaparral on edge of mixed conifer forest	ex dead branch of Quercus chrysolepis	1200-1300 hrs. Laing Crossing. Chaparral on edge of mixed conifer forest with Pseudotsuga menziesii, Calocedrus decurrens, Pinus ponderosa, Abies concolor, Quercus kellogii, and Q. chrysolepis.	Laing Crossing, S. fork of Yuba River	Nevada	California	United States	1380m	39.3195	-120.659	4m	Nearctic		5
CASENT0758024	MMP02914	Myrmicinae	Temnothorax	rugatulus		1w	pin	voucher for non-destructive extraction (same specimen)	P278	SIBR	SIBR		M.M. Prebus		M.M. Prebus	2016-08-06	2016-08-06	hand collecting	oak woodland	nest under rock	1000-1600 hrs. Florida Canyon trail. North facing canyon with Quercus emoryi, Q. gambellii, Pinus ponderosa and Pseudotsuga menziesii.	Santa Rita Mtns.	Pima	Arizona	United States	1560m	31.7495	-110.838	15m	Nearctic		5
CASENT0758702	PSW7185	Myrmicinae	Temnothorax	subditivus		1w	pin	voucher for non-destructive extraction (same specimen)	P208	UCDC	UCDC		M.M. Prebus	2017-07-09	P.S. Ward	1984-12-15	1984-12-15	hand collecting	roadside edge	ex dead twig of undet tree		Mission	Hidalgo	Texas	United States	45m	26.2144	-98.3258	3000m	Nearctic	coordinates, elevation, and errors estimated from label data	5m
