## Supplementary Table 6 for "Emergent Collective Behavior Evolves More Rapidly Than Individual Behavior Among Ant Species"

### Sheet: Sheet1
genus	species	extract	sample name	i7 adapter	i5 adapter	demultiplex tag [i7+i5]	assembler	# raw read pairs	# clean read pairs	Total contigs	Total contigs mean length	Total contigs coverage (x)	UCE contigs	UCE total bp	UCE contigs mean length	UCE contigs 95 CI length	UCE contigs min length	UCE contigs max length	UCE contigs median length	UCE contigs > 1kb	UCE contigs coverage (x)	reference	BioProject accession	BioSample accession	SRA accession
Eciton	burchellii	EX1580	Eciton_burchellii_EX1580	n/a	n/a	n/a	SPAdes v3.15.3	2809382	2721690	309317	322.437	5.42806	2319	2751592	1186.54	8.94791	59	3329	1177	1562	42.0652	Branstetter et al. 2017	PRJNA360290	SAMN06208900	SRR5150670
Tapinoma	sessile	EX1584	Tapinoma_sessile_EX1584	n/a	n/a	n/a	SPAdes v3.15.3	2719658	2656707	322702	265.315	6.39888	2346	2844160	1212.34	8.09767	98	5651	1241	1746	37.5256	Branstetter et al. 2017	PRJNA360290	SAMN06208954	SRR5150628
Leptothorax	az02_AZ	P1022	Leptothorax_az02_AZ_P1022	i7-103_E07	itru5_06_G011	TGTGACTG+GATCTTGC	SPAdes v3.15.3	2278154	1955741	186322	304.967	6.70062	2316	3545445	1530.85	9.04745	208	8244	1561.5	2079	44.2487	this study	PRJNA1060740	SAMN39244167	SRR27727354
Temnothorax	adustus_AZ	P181	Temnothorax_adustus_AZ_P181	i7_06_12	i5_03_D	TCGGATTC+TGACAACC	SPAdes v3.15.3	2167415	1265157	80996	267.102	6.46098	2378	1773536	745.81	4.62618	59	1991	751	244	26.2309	this study	PRJNA1060740	SAMN39244172	SRR27727362
Temnothorax	subditivus_TX	P208	Temnothorax_subditivus_TX_P208	i7_09_01	i5_06_E	ACAACGTG+TATGACCG	SPAdes v3.15.3	1794379	1003239	67138	305.046	4.82547	2357	2071932	879.055	5.52785	59	2132	901	809	19.644	this study	PRJNA1060740	SAMN39244176	SRR27727358
Temnothorax	rudis_CA	P243	Temnothorax_rudis_CA_P243	i7_08_12	i5_05_D	TGGTTCGA+CTGTATGC	SPAdes v3.15.3	2134965	2086270	208710	329.723	5.55237	2411	2496271	1035.37	6.5547	208	2852	1026	1291	46.4261	this study	PRJNA1060740	SAMN39244174	SRR27727360
Temnothorax	caguatan_CA	P253	Temnothorax_caguatan_CA_P253	i7_09_10	i5_06_F	GTTGGCAT+AGCCAACT	SPAdes v3.15.3	4531409	4439370	363560	368.004	6.91564	2371	3244683	1368.49	9.17938	210	4332	1322	1958	54.9223	this study	PRJNA1060740	SAMN39244173	SRR27727361
Temnothorax	wardi_CA	P255	Temnothorax_wardi_CA_P255	i7_09_12	i5_06_H	CCAACTTC+CCTCGTTA	SPAdes v3.15.3	1505122	1474802	125644	301.689	5.69934	2402	1762344	733.699	4.69127	214	2553	724.5	250	37.2597	this study	PRJNA1060740	SAMN39244177	SRR27727357
Temnothorax	rugatulus_AZ	P278	Temnothorax_rugatulus_AZ_P278	i7_07_10	i5_04_F	TGTCAGTG+TTCCAGGT	SPAdes v3.15.3	3427797	3336536	342951	374.97	5.39826	2373	3417737	1440.26	9.2184	63	5277	1408	2054	45.7726	this study	PRJNA1060740	SAMN39244175	SRR27727359
Leptothorax	calderoni_CA	P402	Leptothorax_calderoni_CA_P402	i7_101_A03	i5_01_C01	TGAGGTGT+CACAGACT	SPAdes v3.15.3	2841457	2758785	236362	307.143	6.81966	2382	2714308	1139.51	7.4623	210	3014	1121	1536	61.2512	this study	PRJNA1060740	SAMN39244166	SRR27727353
Leptothorax	athabasca_CA	P488	Leptothorax_athabasca_CA_P488	i7_104_G05	i5_01_A01	ATGGTTGC+ACCGACAA	SPAdes v3.15.3	1137936	1104162	91537	264.61	7.18847	2388	1776967	744.124	5.04421	207	5974	743	263	40.2413	this study	PRJNA1060740	SAMN39244165	SRR27727355
Leptothorax	AF_erg_nr_a_CA	P490	Leptothorax_AF_erg_nr_a_CA_P490	i7_104_G07	i5_01_C01	TTAGGTCG+CACAGACT	SPAdes v3.15.3	2628034	2509879	241333	308.629	6.20281	2355	3264438	1386.17	8.24158	171	3443	1394	1990	47.2677	this study	PRJNA1060740	SAMN39244164	SRR27727356
Leptothorax	AF_erg_WI	P628	Leptothorax_AF_erg_WI_P628	i7_102_C04	i5_02_H03	GATTCAGC+TTCGAAGC	SPAdes v3.15.3	3938693	3757583	294980	347.535	6.72107	2344	3304633	1409.83	9.20863	218	6874	1405.5	1985	54.7193	this study	PRJNA1060740	SAMN39244163	SRR27727363
Leptothorax	crassipilis_nr_a_NM	P629	Leptothorax_crassipilis_nr_a_NM_P629	i7_102_C05	i5_03_A05	TCACGTTC+AACACCAC	SPAdes v3.15.3	4579576	4400116	333859	341.152	6.89136	2342	3462514	1478.44	8.65723	259	3781	1472.5	2070	73.0427	this study	PRJNA1060740	SAMN39244169	SRR27727351
Leptothorax	AF_can_QC	P635	Leptothorax_AF_can_QC_P635	i7_102_C11	i5_03_G05	AAGCCACA+GCATAACG	SPAdes v3.15.3	7786837	7446080	446184	425.078	7.63239	2276	4427624	1945.35	14.8654	181	5863	1851.5	2145	77.7475	this study	PRJNA1060740	SAMN39244162	SRR27727364
Myrmica	punctiventris	P873	Myrmica_punctiventris_P873	i7-102_C03	itru5_03_G05	CGTTGCAA+GCATAACG	SPAdes v3.15.3	2660709	2482528	175773	284.775	8.92182	2335	2439695	1044.84	6.1912	207	2836	1058	1359	68.7415	this study	PRJNA1060740	SAMN39244171	SRR27727349
Leptothorax	crassipilis_AZ	P998	Leptothorax_crassipilis_AZ_P998	i7_103_E12	i5_02_D03	CATGTTCC+AGACGCTA	SPAdes v3.15.3	2156464	1932388	234335	277.532	5.71637	2328	3130187	1344.58	8.67093	223	3229	1379.5	1876	26.4872	this study	PRJNA1060740	SAMN39244168	SRR27727352
Leptothorax	crassipilis_nr_b	P999	Leptothorax_crassipilis_nr_b_P999	i7-102_C01	itru5_04_E07	ATAAGGCG+ACCGCTAT	SPAdes v3.15.3	2906544	2507686	219755	311.895	7.25947	2307	3555125	1541.02	8.38055	210	3657	1546	2112	61.7655	this study	PRJNA1060740	SAMN39244170	SRR27727350
Temnothorax	nevadensis_CA	P016	Temnothorax_nevadensis_CA_P016	iTru7_08_05	iTru5_03_D	ATCCGTTG+TGACAACC	SPAdes v3.15.3	3065353	2994937	236975	315.6	5.28009	2332	3304786	1417.15	9.10426	209	4514	1425	1948	28.7526	Prebus 2017	PRJNA393044	SAMN07314021	SRR5809525
Temnothorax	nitens_NV	P017	Temnothorax_nitens_NV_P017	iTru7_08_06	iTru5_03_C	CAACCGTA+CACAGGAA	SPAdes v3.15.3	1895213	1835501	143910	297.59	5.3493	2353	3177591	1350.44	8.49189	214	2977	1378	1888	23.8865	Prebus 2017	PRJNA393044	SAMN07314022	SRR5809522
Temnothorax	obturator_AZ	P111	Temnothorax_obturator_AZ_P111	iTru5_01_E	iTru7_06_05	ATGTGGAC+GACTTGTG	SPAdes v3.15.3	2356820	2317922	173498	285.921	7.78719	2408	2146810	891.532	5.1023	218	2127	904	800	59.1207	Prebus 2017	PRJNA393044	SAMN07314024	SRR5809528
Temnothorax	andrei_CA	P067	Temnothorax_andrei_CA_P067	i7_06_12	i5_02_D	TCGGATTC+AGACGCTA	SPAdes v3.15.3	1410851	1383834	125561	300.811	5.92896	2419	1968015	813.566	5.16962	206	5599	814	484	35.2172	Schifani et al. 2022	PRJNA770978	SAMN22246781	SRR16576506
Temnothorax	ambiguus_NS	P015	Temnothorax_ambiguus_NS_P015	i7_07_04	i5_05_C	TCACTCGA+GCCAATAC	SPAdes v3.15.3	1519731	1364752	150407	305.527	5.00739	2297	3313624	1442.59	8.93665	206	3161	1489	1952	21.5363	Schifani et al. 2022	PRJNA770978	SAMN22246765	SRR16576460
Temnothorax	curvispinosus_NC	P035	Temnothorax_curvispinosus_NC_P035	i7_07_05	i5_01_A	ACTTGGCT+ACCGACAA	SPAdes v3.15.3	3529985	3383808	319883	340.285	4.99363	2324	3641030	1566.71	9.61323	218	5830	1557	2106	20.3356	Schifani et al. 2022	PRJNA770978	SAMN22246769	SRR16576463
Temnothorax	emmae_AZ	P084	Temnothorax_emmae_AZ_P084	i7_06_05	i5_01_E	ATGTGGAC+GACTTGTG	SPAdes v3.15.3	2019693	1949120	208031	238.256	5.67077	2385	2368443	993.058	6.27295	216	5656	991	1158	9.93571	Schifani et al. 2022	PRJNA770978	SAMN22246787	SRR16576462
														mean	1225.65	7.81215	182.04	4195.84	1225.64	1506.6	42.5657
References
Branstetter, M. G., Longino, J. T., Ward, P. S., & Faircloth, B. C. (2017). Enriching the ant tree of life: enhanced UCE bait set for genome‐scale phylogenetics of ants and other Hymenoptera. Methods in Ecology and Evolution, 8(6), 768-776.
Prebus, M. (2017). Insights into the evolution, biogeography and natural history of the acorn ants, genus Temnothorax Mayr (Hymenoptera: Formicidae). BMC evolutionary biology, 17(1), 1-22.
Schifani, E., Prebus, M. M., & Alicata, A. (2022). Integrating morphology with phylogenomics to describe four island endemic species of Temnothorax from Sicily and Malta (Hymenoptera, Formicidae). European Journal of Taxonomy, 833, 143-179.
