## Supplementary Table 7 for "Emergent Collective Behavior Evolves More Rapidly Than Individual Behavior Among Ant Species"

### Sheet: Sheet1
node	calibration type	calibration (mA)	reference
root	secondary	>155	Borowiec et al. 2020
[Myrmica + Formicoxenus genus group]	secondary	>87.9 <109.6	Ward et al. 2015
Formicoxenus genus group	secondary	>39 <54	Prebus 2017
Temnothorax	secondary	>28 <41	Prebus 2017
Temnothorax [sallei + rugatulus + obturator + Palearctic + salvini clades]	fossil: Temnothorax praecreolus	>15	Brody et al. 2001
references
Borowiec, M.L., Moreau, C.S., Rabeling, C. 2020. Ants: Phylogeny and Classification. In: C. Starr (ed.), Encyclopedia of Social Insects (doi:10.1007/978-3-319-90306-4_155-1).
Brody, R. H., Edwards, H. G., & Pollard, A. M. (2001). A study of amber and copal samples using FT-Raman spectroscopy. Spectrochimica Acta Part A: Molecular and Biomolecular Spectroscopy, 57(6), 1325-1338.
Prebus, M. (2017). Insights into the evolution, biogeography and natural history of the acorn ants, genus Temnothorax Mayr (Hymenoptera: Formicidae). BMC evolutionary biology, 17(1), 1-22.
Ward, P. S., Brady, S. G., Fisher, B. L., & Schultz, T. R. (2015). The evolution of myrmicine ants: phylogeny and biogeography of a hyperdiverse ant clade (h ymenoptera: F ormicidae). Systematic Entomology, 40(1), 61-81.
