## Supplementary Table 8 for "Emergent Collective Behavior Evolves More Rapidly Than Individual Behavior Among Ant Species"

### Sheet: Sheet1
Species	LME model fixed effects: Period ~ No_of_ants, t - value	P - value	LME model fixed effects: Rhythmicity ~ No_of_ants, t - value	P - value
Temnothorax rudis	1.66503	0.1051	0.664552	0.5108
Temnothorax curvispinosus	0.626896	0.5358	0.71468	0.4807
Temnothorax rugatulus	1.6779	0.1018	0.051709	0.959
Temnothorax ambiguus	1.4687	0.1484	-0.27627	0.7835
