## Supplementary Table 10 for "Emergent Collective Behavior Evolves More Rapidly Than Individual Behavior Among Ant Species"

Individual	Colony	Dominant_Period	cf_wavelet
BFLT4_Q.csv	BFLT4	36.85578948	2.716849954
BFLT4_W1_F.csv	BFLT4	22.68739966	2.558609727
BFLT4_W2_P.csv	BFLT4	42.33618475	2.435380537
BFLT4_W3_P.csv	BFLT4	26.06097867	2.653224317
BFLT4_W4_P.csv	BFLT4	26.06097867	2.629302203
BFLT4_W5_P.csv	BFLT4	27.93146535	2.764926191
BFLT4_W6_P.csv	BFLT4	26.06097867	2.494650517
BFLT4_W8_B.csv	BFLT4	59.87240666	2.797757108
BFLT4_W9_B.csv	BFLT4	17.19383376	2.327857678
BFLT4_W10_B.csv	BFLT4	42.33618475	2.591382826
BFLT4_W11_B.csv	BFLT4	32.0848283	2.394425396
BFLT4_W12_B.csv	BFLT4	39.50105711	2.83919642
BFLT4_W13_B.csv	BFLT4	39.50105711	2.712331349
BFLT4_W14_B.csv	BFLT4	48.63150578	2.520205993
BFLT4_W15_B.csv	BFLT4	17.19383376	2.312104038
BFLT4_W16_B.csv	BFLT4	59.87240666	3.053097784
BFLT4_W17_B.csv	BFLT4	36.85578948	2.513989144
MT01_Q.csv	MT01	59.87240666	3.221351634
MT01_W1_F.csv	MT01	68.77533504	2.771309299
MT01_W2_P.csv	MT01	64.16965659	3.212106793
MT01_W3_P.csv	MT01	45.37479932	3.013924799
MT01_W4_F.csv	MT01	14.96810166	2.415897606
MT01_W5_P.csv	MT01	17.19383376	2.152202077
MT01_W6_P.csv	MT01	84.67236951	3.123674189
MT01_W7_P.csv	MT01	13.03048934	2.034870642
MT01_W8_P.csv	MT01	16.04241415	2.729818878
MT01_W9_P.csv	MT01	16.04241415	2.306530308
MT01_W10_P.csv	MT01	48.63150578	2.368547868
MT01_W11_P.csv	MT01	42.33618475	2.389193444
MT01_W12_P.csv	MT01	39.50105711	2.560959606
MT01_W13_P.csv	MT01	68.77533504	2.824545279
MT01_W14_P.csv	MT01	55.86293069	3.65210497
MT01_W15_P.csv	MT01	104.2439147	3.459742645
MT01_W16_P.csv	MT01	59.87240666	3.535205367
MT01_W17_N.csv	MT01	16.04241415	2.458286128
MT01_W18_N.csv	MT01	34.38766752	2.818445542
MT01_W19_N.csv	MT01	27.93146535	3.027210583
MT01_W20_N.csv	MT01	39.50105711	2.638855745
MT01_W21_N.csv	MT01	45.37479932	3.291312831
MT01_W22_N.csv	MT01	90.74959865	2.806726984
MT01_W23_N.csv	MT01	36.85578948	2.886008118
MT01_W24_N.csv	MT01	52.12195734	3.84558225
MT01_W26_N.csv	MT01	104.2439147	2.73961308
MT01_W27_N.csv	MT01	104.2439147	2.811579601
MT01_W28_N.csv	MT01	68.77533504	2.934562411
MT01_W29_N.csv	MT01	32.0848283	3.011903124
MT01_W30_N.csv	MT01	21.16809238	2.369255246
MT01_W31_N.csv	MT01	90.74959865	2.664193332
MT01_W32_N.csv	MT01	84.67236951	3.076072222
MT01_W33_N.csv	MT01	39.50105711	2.943926841
MT01_W34_N.csv	MT01	55.86293069	2.533003436
MT01_W35_N.csv	MT01	48.63150578	3.425439664
MT01_W36_N.csv	MT01	48.63150578	2.882401733
MT01_W37_N.csv	MT01	45.37479932	2.934184071
MT01_W38_N.csv	MT01	26.06097867	5.04822191
MT01_W39_N.csv	MT01	48.63150578	2.807508957
MT01_W40_N.csv	MT01	52.12195734	2.419243216
MT01_W41_N.csv	MT01	104.2439147	3.267985928
MT01_W42_N.csv	MT01	45.37479932	2.827059178
MT01_W43_N.csv	MT01	52.12195734	2.578642891
MT01_W44_N.csv	MT01	64.16965659	3.475098424
MT01_W45_N.csv	MT01	21.16809238	2.540297304
MT01_W46_N.csv	MT01	36.85578948	3.013835495
MT01_W47_N.csv	MT01	64.16965659	2.996488335
MT01_W48_N.csv	MT01	24.31575289	2.948789682
MT01_W49_N.csv	MT01	119.7448133	2.710179844
MT01_W50_N.csv	MT01	79.00211422	2.34033038
MT01_W51_N.csv	MT01	36.85578948	2.674438093
MT01_W52_N.csv	MT01	73.71157897	2.417973927
MT01_W53_N.csv	MT01	48.63150578	2.674352716
MT01_W54_N.csv	MT01	90.74959865	2.352712966
MT01_W55_N.csv	MT01	147.4231579	1.987346921
MT01_W56_N.csv	MT01	48.63150578	2.496419759
MT01_W57_N.csv	MT01	42.33618475	2.733885438
MT01_W58_N.csv	MT01	90.74959865	2.798689073
MT01_W59_N.csv	MT01	34.38766752	2.478919292
MT01_W60_N.csv	MT01	16.04241415	2.514361137
MT01_W61_N.csv	MT01	45.37479932	2.86442579
MT01_W62_U.csv	MT01	52.12195734	2.543909891
MT01_W63_U.csv	MT01	26.06097867	2.7125534
MT01_W64_U.csv	MT01	79.00211422	2.382393985
MT01_W65_U.csv	MT01	34.38766752	2.192063522
PPL2_Q.csv	PPL2	29.93620333	2.40921028
PPL2_Qp.csv	PPL2	11.34369983	2.0904633
PPL2_W1.csv	PPL2	13.96573267	2.490698591
PPL2_W2.csv	PPL2	45.37479932	3.447130382
PPL2_W3.csv	PPL2	22.68739966	2.576012686
PPL2_W4.csv	PPL2	79.00211422	2.648145007
PPL2_W5.csv	PPL2	48.63150578	2.628740473
PPL2_W6.csv	PPL2	32.0848283	2.760713704
PPL2_W7.csv	PPL2	34.38766752	2.773986155
PPL2_W8.csv	PPL2	18.42789474	2.238417903
PPL2_W10.csv	PPL2	27.93146535	2.364529475
PPL2_W11.csv	PPL2	48.63150578	2.174602527
PPL2_W12.csv	PPL2	26.06097867	2.24928407
PPL2_W13.csv	PPL2	79.00211422	2.385033135
PPL2_W14.csv	PPL2	24.31575289	2.621815823
